# CellsFromSpace: A fast, accurate and reference-free tool to deconvolve and annotate spatially distributed Omics data

**DOI:** 10.1101/2023.08.30.555558

**Authors:** Corentin Thuilliez, Gael Moquin-Beaudry, Pierre Khneisser, Maria Eugenia Marques Da Costa, Slim Karkar, Hanane Boudhouche, Damien Drubay, Baptiste Audinot, Birgit Geoerger, Jean-Yves Scoazec, Nathalie Gaspar, Antonin Marchais

## Abstract

Spatial transcriptomics involves capturing the transcriptomic profiles of millions of cells within their spatial contexts, enabling the analysis of cell crosstalk in healthy and diseased organs. However, spatial transcriptomics also raises new computational challenges for analyzing multidimensional data associated with spatial coordinates.

In this context, we introduce a novel framework called CellsFromSpace. This framework allows users to analyze various commercially available technologies without relying on a single-cell reference dataset. Based on the independent component analysis, CellsFromSpace decomposes spatial transcriptomic data into components that represent distinct cell types or activities. Here, we demonstrate that CellsFromSpace outperforms previous reference-free deconvolution tool in term of accuracy and speed, and successfully identify spatially distributed cells as well as rare diffuse cells on datasets from the Visium, Slide-seq, MERSCOPE, and COSMX technologies.

The framework provides a user-friendly graphical interface that enables non-bioinformaticians to perform a full analysis and to annotate the components based on marker genes and spatial distributions. Additionally, CellsFromSpace offers the capability to reduce noise or artifacts by component selection and supports analyses on multiple datasets simultaneously.

**Graphical abstract:** 
