## Supplemental Table 1 for "CellsFromSpace: A fast, accurate and reference-free tool to deconvolve and annotate spatially distributed Omics data"

Use	Type	Annotation
TRUE	Thalamus	VPM/VPL
TRUE	Cortex	Isocortex layers 2,3
TRUE	Cerebral Nuclei	Caudoputamen CP
TRUE	Thalamus	Medial dorsal thalamus
TRUE	Thalamus	midline
TRUE	Cortex	isocortex layer 4
TRUE	Fiber tract	corticospinal tract, dorsal fornix
TRUE	Hypothalamus	Ventromedial hypothalamic nucleus VMH
TRUE	Hippocampus	dentate gyrus
TRUE	Cerebral nuclei	Medial amygdalar nucleus anterodorsal MEAad
TRUE	Cortex	isocortex layer 5
TRUE	Thalamus	Lateral dorsal LD
TRUE	Cortex	isocortex layer 6
TRUE	Cerebral nuclei	Medial amygdalar nucleus
TRUE	Hippocampus	CA1-2 pyramidal layer
TRUE	Thalamus	Medial habenula MH
TRUE	Cortex	isocortex layer 6a
TRUE	Fiber tract	fornix system
TRUE	Thalamus	Reticular nucleus of the Thalamus RT
TRUE	Hippocampus	CA3 pyramidal layer
TRUE	Cortex	Endopiriform nucleus dorsal EPd+ isocortex layer 4
TRUE	Cortex	Basolateral amygdalar nucleus anterior BLAa
TRUE	Cortex	Piriform area molecular layer PIR1
TRUE	Cortex	isocortex layer 6b + Claustrum
TRUE	Cerebral nuclei	Entral amygdalar nucleus lateral CEAI
TRUE	Hypothalamus	Arcuate hypothalamic nucleus
TRUE	Cortex	Isocortex layer 4
TRUE	Cortex	isocortex layer 1
TRUE	Hippocampus	Dentate gyrus molecular layer, CA1-3 stratum radiatum
TRUE	Cerebral nuclei	Striatum
TRUE	Ventricle	Ventricle lining epithelium
FALSE
TRUE	Cortex	Retrosplenial area RSP
TRUE	Hypothalamus	Dorsomedial nucleus of the hypothalamus DMHa
TRUE	Fiber tract	Corticospinal internal capsule
FALSE
TRUE	Ventricle	Ventricle lining, cycling
FALSE
TRUE	Ventricle	Ventricle lining
TRUE	Cell type	Glutamatergic neuron
FALSE
TRUE	Ventricle	Ventricle lining
TRUE	Hippocampus	CA2 pyramidal layer
TRUE	Cell type	Oligodendrocyte
TRUE	Thalamus	Lateral habenula LH
TRUE	Cortex	Sensory Isocortex layer 1-2
TRUE	Cell type	Glial cells
FALSE
FALSE
FALSE
FALSE
FALSE
FALSE
FALSE
FALSE
FALSE
FALSE
FALSE
FALSE
FALSE
TRUE	Cell type	Vein endothelial
FALSE
FALSE
FALSE
FALSE
FALSE
FALSE
FALSE
FALSE
FALSE
FALSE
FALSE
FALSE
FALSE
TRUE	Cell type	Microglia
FALSE
FALSE
FALSE
FALSE
FALSE
FALSE
FALSE
FALSE
FALSE
FALSE
FALSE
FALSE
FALSE
FALSE
FALSE
FALSE
FALSE
