## Supplemental Table 3 for "CellsFromSpace: A fast, accurate and reference-free tool to deconvolve and annotate spatially distributed Omics data"

Use	Type	Annotation
TRUE	Myeloid	TREM2 macro
TRUE	Myeloid	TREM2 macro
TRUE	Lymphoid	CD4
TRUE	Lymphoid	Plasma cell
TRUE	Tumor	IFN response
TRUE	Lymphoid	CD8
TRUE	Myeloid	TREM2 macro
TRUE	Stroma	Endothelial
TRUE	Myeloid	TREM2 macro
TRUE	Stroma	Mesenchymal
TRUE	Tumor	ER signalling, mesothelium?
TRUE	Lymphoid	CD8
TRUE	Stroma	Epithelium
TRUE	Stroma,Tumor	MSC
TRUE	Tumor	ER response
TRUE	Stroma	Vascular epithelial/smooth muscle
TRUE	Function	Mitosis
TRUE	Stroma	Vascular epithelium/smooth muscle
TRUE	Stroma	Mammary secretory epithelium
TRUE	Stroma,Tumor	Mesenchymal
TRUE	Lymphoid	B cells
TRUE	Stroma	MSC
TRUE	Stroma	MSC
TRUE	Tumor,Function	IFN response
TRUE	Tumor	ER/hypoxia
TRUE	Myeloid	Macrophages
TRUE	Tumor	EMT
TRUE	Tumor	Hypoxia/apoptosis
TRUE	Lymphoid	B cell
TRUE	Myeloid	Basophil
TRUE	Tumor	TNF/mTORC1
TRUE	Stroma	fibroblast
TRUE	Stroma	myofibro
TRUE	Lymphoid	T cell (Treg?)
TRUE	Stroma	myofibro/MSC
FALSE		unknown
TRUE	Tumor	morphogenesis
FALSE	Stroma	MSC
TRUE	Tumor	hypoxia
FALSE	Stroma	MSC
TRUE	Stroma	fibroblast
TRUE	Lymphoid	B cell
TRUE	Stroma	myofibro
TRUE	Stroma	fibroblast
FALSE
FALSE
TRUE	Lymphoid	B cell
TRUE	Stroma	MSC
TRUE	Stroma	Adipocytes
TRUE	Lymphoid	Mem CD4 T cell
FALSE
FALSE
FALSE
TRUE	Stroma	MSC lineages
FALSE
FALSE
FALSE
FALSE
FALSE
FALSE
FALSE
FALSE
FALSE
FALSE
FALSE
FALSE
FALSE
FALSE
FALSE
FALSE
FALSE
FALSE
FALSE
FALSE
FALSE
FALSE
FALSE
FALSE
FALSE
FALSE
FALSE
FALSE
FALSE
FALSE
FALSE
FALSE
FALSE
FALSE
FALSE
FALSE
FALSE
FALSE
FALSE
FALSE
FALSE
FALSE
FALSE
FALSE
FALSE
