## Supplemental Table 5 for "CellsFromSpace: A fast, accurate and reference-free tool to deconvolve and annotate spatially distributed Omics data"

Use	Type	Annotation
TRUE	Stroma	Myofibroblast
TRUE	Stroma	glandular epithelium/Metallothioneins
TRUE	Stroma	Myofibroblast
TRUE	Stroma	Glandular epithelium/IFNg
TRUE	Stroma	Glandular/progenitor epithelium, ER resp
TRUE	Stroma	Oligodendrocytes/nerve
TRUE	Stroma	Myofibroblast
TRUE	Stroma	Myofibro/TNFa signalling
TRUE	Myeloid	Monocyte, TNFa/IFN
FALSE
TRUE	Tumor	KRAS signalling
TRUE	Stroma	Ductal smooth muscle/Metallothioneins
TRUE	Stroma	Endothelial
TRUE	Stroma	Glandular tissue
TRUE	Stroma	Vascular smooth muscle
TRUE	Tumor	ECM/EMT
TRUE	Lymphoid	B cell
TRUE	Tumor	Angiogenesis, AR/ER response
TRUE	Stroma	Nerve sheath
TRUE	Tumor	Androgen response (AR)
TRUE	Lymphoid	T cell
TRUE	Stroma	Mesenchymal
FALSE
TRUE	Myeloid	Mono/macro
TRUE	Stroma	Myotube/muscle
FALSE
TRUE	Stroma	MSC
FALSE
TRUE	Myeloid	Macrophage
FALSE
FALSE
TRUE	Stroma	glandular epithelium
TRUE	Stroma	Myofibroblast
TRUE	Stroma	Endothelial
TRUE	Function	cycling
FALSE
TRUE	Tumor	TNFa/apoptosis
FALSE
FALSE
FALSE
FALSE
TRUE	Stroma	Myofibroblast
FALSE
FALSE
FALSE
TRUE	Stroma	MSC
FALSE
FALSE
FALSE
FALSE
FALSE
FALSE
TRUE	Myeloid	Monocyte
FALSE
TRUE	Myeloid	Monocyte
FALSE
FALSE
FALSE
FALSE
FALSE
FALSE
FALSE
FALSE
FALSE
FALSE
FALSE
FALSE
FALSE
FALSE
FALSE
FALSE
FALSE
FALSE
FALSE
TRUE	Myeloid	Monocyte
FALSE
FALSE
FALSE
FALSE
FALSE
FALSE
FALSE
TRUE	Stroma	MSC
FALSE
FALSE
FALSE
FALSE
FALSE
FALSE
FALSE
