## Supplemental Table 7 for "CellsFromSpace: A fast, accurate and reference-free tool to deconvolve and annotate spatially distributed Omics data"

	Use	Type	Annotation
IC_1	TRUE	Ventricle	Choroid plexus, TTR
IC_2	TRUE	Glia	Oligodendrocytes, corpus callosum, PLP1
IC_3	TRUE	Glia	Oligodendrocytes, corpus callosum, PLP1
IC_4	TRUE	Ventricle	3rd ventricule, TTR
IC_5	TRUE	Ventricle	Ependymal cells, CCDC153
IC_6	TRUE	Glia	Oligodendrocytes, corpus callosum
IC_7	TRUE	Glia	VLMC, meningeal substructure
IC_8	TRUE	Hippocampus	Dentate Gyrus granule cell layer
IC_9	TRUE	Thalamus	Lateral Dorsal nucleus
IC_10	TRUE	Hippocampus	CA1 pyramidal
IC_11	TRUE	Glia	Hippocampus/isocortex Astrocytes
IC_12	TRUE	Thalamus	Medial habenula
IC_13	TRUE	Neuron	Interneuron
IC_14	TRUE	Glia	Oligodendrocytes, MBP
IC_15	TRUE	Hippocampus	CA3 pyramidal
IC_16	TRUE	Glia	Oligodendrocytes, corpus callosum
IC_17	TRUE	Glia	Thalamus Astrocytes
IC_18	TRUE	Hippocampus	CA stratum oriens & radiatum, DG molecular
IC_19	TRUE	Thalamus	Medial habenula neurons, TAC1,2,CALB2
IC_20	TRUE	Glia	Diffuse Astrocytes
IC_21	TRUE	Glia	Endothelial FLT1
IC_22	TRUE	Thalamus	Lateral posterior & central lateral nuclei
IC_23	TRUE	Isocortex	Layers 4-5
IC_24	TRUE	Glia	Endothelial,Smooth muscle cells
IC_25	TRUE	Isocortex	Layer 6
IC_26	TRUE	Glia	Oligodendrocytes, OPC, corpus callosum
IC_27	TRUE	Hippocampus	CA1-2 stratum oriens & radiatum, DG molecular
IC_28	FALSE
IC_29	TRUE	Neuron	Glutaminergic¬†?
IC_30	TRUE	Glia	Microglia
IC_31	TRUE	Glia	Astrocytes Dentate gyrus molecular layer
IC_32	TRUE	Neuron	LAMP5 neuron
IC_33	TRUE	Glia	Mesenchymal perivascular, endothelial
IC_34	TRUE	Other structures	stria medullaris
IC_35	TRUE	Glia	Astrocytes GPC5
IC_36	TRUE	Neuron	PVALB neuron
IC_37	TRUE	Hippocampus	CA2-FC, HPCA
IC_38	TRUE	Neuron	CNR1 Neuron
IC_39	TRUE	Thalamus	SPARC high Astrocyte
IC_40	FALSE
IC_41	TRUE	Glia	Microglia
IC_42	TRUE	Neuron	Mostly Dentate Gyrus, LRRTM4
IC_43	TRUE	Isocortex	retrosplenial area
IC_44	FALSE
IC_45	TRUE	Glia	Astrocytes
IC_46	FALSE
IC_47	TRUE	Neuron	CSMD1 DLGAP2
IC_48	TRUE	Isocortex	Layers 6,6b
IC_49	TRUE	Neuron	DLG2, NAV2
IC_50	TRUE	Glia	Oligodendrocytes, corpus callosum, MOBP
IC_51	TRUE	Glia	OPC, CSPG4 PDGFRA
IC_52	TRUE	Glia	Pericytes
IC_53	TRUE	Glia	Meningeal cells
IC_54	TRUE	Glia	Microglia
IC_55	TRUE	Glia	Astrocytes
IC_56	FALSE
IC_57	FALSE
IC_58	TRUE	Glia	Oligodendrocytes, corpus callosum
IC_59	FALSE
IC_60	TRUE	Glia	Oligodendrocytes, corpus callosum
IC_61	FALSE
IC_62	FALSE
IC_63	TRUE	Glia	Microglia
IC_64	TRUE	Neuron	PTPRD, LINGO2
IC_65	FALSE
IC_66	TRUE	Neuron	ADARB2
IC_67	TRUE	Glia	Astrocytes GFAP
IC_68	TRUE	Glia	Meningeal Astrocytes MYOC
IC_69	TRUE	Glia	Neural stem cells, proliferating
IC_70	FALSE
IC_71	TRUE	Glia	Microglia
IC_72	TRUE	Thalamus	Lateral habenula
IC_73	TRUE	Glia	Microglia
IC_74	TRUE	Glia	Microglia
IC_75	FALSE
IC_76	FALSE
IC_77	FALSE	Neuron	VIP
IC_78	FALSE
IC_79	FALSE
IC_80	FALSE
IC_81	TRUE	Glia	Microglia
IC_82	FALSE
IC_83	FALSE
IC_84	TRUE	Glia	endothelial CYR61
IC_85	FALSE
IC_86	TRUE	Glia	Microglia LAPTM5
IC_87	TRUE	Glia	Microglia SIGLECH
IC_88	TRUE	Isocortex	sublayer 6b
IC_89	TRUE	Glia	Astrocytes PPP1R3C
IC_90	FALSE
IC_91	FALSE
IC_92	FALSE
IC_93	TRUE	Glia	endothelial, peritubular myoid
IC_94	FALSE
IC_95	FALSE
IC_96	FALSE
IC_97	FALSE
IC_98	FALSE
IC_99	FALSE
IC_100	FALSE
