## Supplemental Table 9 for "CellsFromSpace: A fast, accurate and reference-free tool to deconvolve and annotate spatially distributed Omics data"

Use	Type	Annotation
TRUE	Cell type	vascular smooth muscle cells
TRUE	Fiber tracts
TRUE	Midbrain	Midbrain reticular nucleus
TRUE	Fiber tracts
TRUE	Cell type	microglial/macrophages
TRUE	Cell type	astrocytes
TRUE	Midbrain
TRUE	Hindbrain	Pontine gray
TRUE	midbrain
TRUE	Cell type	Pericytes
TRUE	Cell type	stem cells
TRUE	Cortex	subiculum pyramidal layer
TRUE	Cortex	Invert CA1
TRUE	Cell type	vascular endothelium
TRUE	Cell type	mesenchymal cells
TRUE	Cell type	endothelial cell
TRUE	Midbrain	Red nucleus/glutamatergic neuron
TRUE	Cortex	layer 6
TRUE	Cell type	smooth muscle cells
TRUE	Cortex	layer 5
TRUE	Cortex	layer 2/3
TRUE	Cell type	fibrocytes
TRUE	Cell type	oligodendrocytes
TRUE	Midbrain
TRUE	Cortex	dentate gyrus molecular layer
TRUE	Cell type	endothelial cells
TRUE	Cortex	subiculum
TRUE	Cell type	Interneuron
TRUE	midbrain	reticular nucleus
TRUE	Midbrain
TRUE	Cortex	postsubiculum
TRUE	Cortex	enthorhinal area layer 6
TRUE	Cell type	Pericytes
TRUE	Cell type	synaptic transmission
TRUE	Cell type	Oligodendrocytes
TRUE	Cell type	Endothelial cell
TRUE	Midbrain	Central linear nucleus raphe
TRUE	Cell type	astrocytes
TRUE	Cortex	presubiculum
TRUE	midbrain
TRUE	Cell type	GABAergic neuron
TRUE	Cell type	Macrophages/Monocytes
TRUE	Cortex	dentate gyrus
TRUE	hindbrain	pontine gray
TRUE	Cortex	subiculum dorsal
TRUE	Cell type	fibroblasts
TRUE	Cell type	fibroblasts
TRUE	Cell type	adipose tissus
TRUE	Cell type	macrophages/microglial
TRUE	Cortex	layer 4
TRUE	Cell type	mesenchymal progenitor
TRUE	Midbrain
TRUE	Cortex	subiculum
TRUE	Cell type	proliferating
TRUE	Cortex	retrosplenial area
TRUE	Midbrain
TRUE	Midbrain
TRUE	thalamus
TRUE	Midbrain
TRUE	Cell type	layer 5/immature neuron
FALSE
FALSE
TRUE	Cortex	layer 2
TRUE	Cell type	astrocytes/T cells
FALSE
FALSE
FALSE
FALSE
FALSE
TRUE	Cell type	glutamatergic neurons
FALSE
FALSE
FALSE
FALSE
FALSE
FALSE
FALSE
FALSE
FALSE
FALSE
FALSE
FALSE
FALSE
FALSE
FALSE
FALSE
FALSE
FALSE
FALSE
FALSE
FALSE
FALSE
FALSE
FALSE
FALSE
FALSE
FALSE
FALSE
FALSE
FALSE
