## Supplemental Table 10 for "CellsFromSpace: A fast, accurate and reference-free tool to deconvolve and annotate spatially distributed Omics data"

id	gene	Sig
IC_1	Myh11	90529.51024035232
IC_1	Lmod1	82675.43540962116
IC_1	Pln	86038.88984253908
IC_1	Fn1	28310.935676457288
IC_1	Cldn5	37880.37491695707
IC_1	Gpr20	44754.050394898346
IC_2	Gfap	33661.814158940804
IC_2	Slc17a7	-22639.515374153132
IC_2	Gjc3	89473.31528106675
IC_2	Olig1	40308.50353160897
IC_2	Lpar1	43506.546725319175
IC_2	S1pr5	46042.89895452093
IC_2	Erbb3	39434.9452003665
IC_2	Gprc5b	20517.486144542818
IC_2	Gpr62	33496.39545471795
IC_2	Plxnb3	28113.743137867612
IC_2	Fgfr2	27608.95231599654
IC_2	Sox8	22148.500986914565
IC_2	Sema4d	22285.688289768746
IC_2	Ddr1	20133.83708245252
IC_3	Th	78144.31841754887
IC_3	Dlk1	73062.91838344927
IC_3	Ret	76841.60262730622
IC_3	Drd2	60298.60645469077
IC_3	Oprk1	18897.22317176787
IC_4	Gfap	144569.96579540893
IC_5	Selplg	74498.28159338732
IC_5	Cx3cr1	61011.168094971574
IC_5	C1qb	35811.58289356273
IC_5	C1qa	35721.68972157795
IC_5	P2ry12	47364.26867410819
IC_5	Csf1r	35329.04448235752
IC_5	P2yr13	33472.98223009399
IC_5	Gpr183	18931.882654210134
IC_5	P2ry6	18837.629458020005
IC_5	Gpr34	21243.114508111954
IC_6	Gfap	103854.83696676836
IC_6	Slc17a7	-25486.79340485478
IC_6	Aqp4	45737.19515249279
IC_7	Slc17a7	-36689.42417387606
IC_7	Gad1	94081.80871493783
IC_7	Slc32a1	40211.19448933868
IC_7	Chrm2	14500.106590385434
IC_7	Gpr139	15953.80097904734
IC_8	Slc17a7	24837.52484015458
IC_8	Glp1r	99187.68264997634
IC_8	Crhr1	24788.323571365156
IC_8	Chrm2	18203.58521364252
IC_8	Adra2a	20690.40878887343
IC_8	Hcrtr2	17262.917295247193
IC_9	Th	104513.25208045712
IC_9	Dlk1	32463.376228984926
IC_9	Slc17a7	-16904.634103194207
IC_9	Drd2	18491.300575382633
IC_10	Atp13a5	43407.90438265437
IC_10	Abcc9	70352.58186414512
IC_10	Pdgfrb	27320.734585368577
IC_10	Kcnj8	42697.27998400312
IC_10	Tbxa2r	22642.643191250467
IC_10	S1pr3	21452.91424430389
IC_10	Gper1	18248.384363908783
IC_10	P2ry14	15453.87662588976
IC_11	Gfap	19247.425472519688
IC_11	Slc47a1	86246.07599758414
IC_11	Fn1	35167.265742685435
IC_11	Hcar1	16949.43318333356
IC_11	Ptgdr	26502.856416327537
IC_11	Efemp1	21115.069134796497
IC_11	Ddr2	15304.016363573677
IC_12	Dlk1	105875.46668006536
IC_13	Slc17a7	87902.72036946773
IC_13	Chrm1	14909.599841622852
IC_13	Baiap2	13376.526303874532
IC_14	Fn1	27938.455555360444
IC_14	Cldn5	76998.07090252658
IC_14	Flt1	26515.44731430798
IC_14	Adgrf5	19384.95050897118
IC_14	Adgrl4	22122.628311292643
IC_14	Slco1a4	21138.91347977755
IC_14	Kdr	15041.88037241421
IC_14	Tek	17772.917672222444
IC_14	Tie1	15032.721817416783
IC_15	Slc47a1	33188.45669728653
IC_15	Gpr182	23686.205959792496
IC_15	Fn1	25727.555900517036
IC_15	Hcar1	33421.11889959878
IC_15	Ptgdr	20457.97400943465
IC_15	Insrr	53900.84703349822
IC_15	Atp13a5	17214.423128142258
IC_15	Efemp1	15077.86728774666
IC_15	Musk	13805.638709629031
IC_15	Ddr2	17620.019822369126
IC_15	Arhgap29	18969.488174668364
IC_15	Ptgfr	18005.05806728887
IC_15	Gprc5c	13352.688637277419
IC_15	Bdkrb2	17608.68847886003
IC_16	Fn1	19165.22670971414
IC_16	Cldn5	36983.65610494654
IC_16	Flt1	46845.500722933655
IC_16	Cxcl12	22485.634957008555
IC_16	Adgrf5	33132.6034089034
IC_16	Adgrl4	35687.95708447056
IC_16	Slco1a4	26312.119513955775
IC_16	Kdr	30306.603663010712
IC_16	Tek	14116.429383523728
IC_16	Emcn	14813.56332620067
IC_17	Slc17a7	-19079.292337691062
IC_17	Ret	41671.09054287647
IC_17	Slc17a6	45156.043411422106
IC_17	Htr1d	62234.437287926805
IC_17	Crhr1	18486.679328646234
IC_17	Agtr2	14204.487734076396
IC_18	Gfap	-13512.042388242917
IC_18	Slc17a7	63341.007640247655
IC_18	Gad1	-13444.518615440986
IC_18	Baiap2	19056.967183686258
IC_18	Sstr4	22139.66031789781
IC_18	Cx3cl1	11355.816946105262
IC_18	Ephb6	17633.368885882468
IC_18	Htr1f	14247.039392677838
IC_19	Myh11	75940.72574028437
IC_19	Gfap	22903.108653134914
IC_19	Lmod1	32476.822434389127
IC_19	Pln	18812.75162622981
IC_19	Cldn5	12094.494235413338
IC_20	Gfap	-24454.43999855528
IC_20	Slc17a7	50902.21095323169
IC_20	Ntsr2	-14634.33351247938
IC_20	Chrm1	14036.745480864778
IC_20	Gpr37l1	-11344.319015122854
IC_20	Gprc5b	-11763.30861256903
IC_20	Syt4	11705.070228099708
IC_20	Cx3cl1	12037.15984702349
IC_20	Epha4	21227.4267637042
IC_20	Ntrk2	-11622.509640737484
IC_20	Grm2	14445.714484015853
IC_20	Sstr2	14746.47320075749
IC_20	Adra1d	12847.431172167502
IC_20	Lmtk2	12253.44216537092
IC_21	Gfap	-21406.39333529733
IC_21	Slc17a7	35651.72839936963
IC_21	Glp2r	15036.52396913996
IC_21	Ntsr2	-14777.862929531746
IC_21	Chrm1	21536.933284329683
IC_21	Gpr37l1	-13168.276520438407
IC_21	Baiap2	18827.572237983473
IC_21	Gprc5b	-11943.178387275839
IC_21	Cx3cl1	14626.51568840521
IC_21	Epha4	15072.034325616485
IC_21	Grin2b	14533.05021229594
IC_21	Gpr88	22163.390468010086
IC_21	Met	12600.625450810025
IC_21	Cckbr	11259.79984931479
IC_21	Ackr2	13873.73913472534
IC_22	Gpr182	37425.50317574629
IC_22	Hcar1	24617.08497849172
IC_22	Ptgdr	14633.319342909848
IC_22	Efemp1	28394.50988541345
IC_22	Cxcl12	17566.424712717497
IC_22	Ddr2	19222.367060142933
IC_22	Mrgprf	42049.64492331039
IC_22	Arhgap29	13655.184962062132
IC_22	Bdkrb2	14645.047042779393
IC_22	Fzd2	13152.006201562752
IC_23	Gpr17	46375.62850642198
IC_23	Olig1	28514.677840196964
IC_23	Pdgfra	55055.85762557965
IC_23	Cspg5	15935.376951462313
IC_23	Pcdh15	18631.115221607815
IC_23	Traf4	17808.94736854559
IC_24	Gfap	-14317.6920954573
IC_24	Slc17a7	-27358.795239512398
IC_24	Ret	12277.276221100132
IC_24	Slc17a6	65919.27973180177
IC_25	Slc17a6	-10893.21999462854
IC_25	Npy2r	42130.19491721295
IC_25	Glp2r	51867.25662612274
IC_25	Baiap2	10338.17995742768
IC_25	Trhr	23608.025152149417
IC_25	Mas1	11638.813240521888
IC_26	Gfap	23983.20741458295
IC_26	Slc17a7	-10334.754978831888
IC_26	Gpr182	60737.723111512845
IC_26	Cldn5	16038.003188609478
IC_26	Hcar1	15150.740385037601
IC_26	Efemp1	14758.296674245403
IC_26	Cxcl12	14323.26625947147
IC_26	Adgrf5	10591.184796198844
IC_26	Arhgap29	11417.304180585134
IC_27	Slc17a7	21887.108147586565
IC_27	Kit	20583.87342580455
IC_27	Chrm1	10626.429447862794
IC_27	Sstr4	26853.616937125804
IC_27	Syt4	12720.09897559095
IC_27	Gpr161	29400.731120939978
IC_27	Mas1	11406.094688667139
IC_27	Hrh3	11668.129909542457
IC_27	Grm5	14215.247661580897
IC_27	Man1a	15949.148021709147
IC_27	Epha6	17655.171761908878
IC_27	Adgra1	9896.818150136323
IC_27	Drd5	15018.60201394818
IC_28	Slc17a7	10353.883699156488
IC_28	Gad1	66584.83230236413
IC_28	Erbb4	25759.163108150235
IC_29	Th	32393.110470273583
IC_29	Dlk1	31510.665874481332
IC_29	Ret	26615.294601596677
IC_29	Drd2	28014.07015438779
IC_29	Gprc6a	30822.8852748642
IC_29	Vmn1r54	26931.48828679151
IC_29	Blank-74	26334.262686349888
IC_29	Lgr5	14093.47133086943
IC_29	Blank-43	12736.067056600486
IC_29	Blank-0	13919.877762859142
IC_30	Gfap	22030.33312734443
IC_30	Slc17a7	40882.186405009845
IC_30	Gjc3	-18992.380136248685
IC_30	Olig1	-11901.63161920092
IC_30	Aqp4	-12063.259223219311
IC_30	Lpar1	-11016.576295139283
IC_30	Ntsr2	-23321.897659690567
IC_30	Gpr37l1	-25456.276272183473
IC_30	Cspg5	12922.284793700404
IC_30	Fgfr3	-16218.785867333087
IC_30	Ednrb	-10865.45073506767
IC_30	Adgrl1	11735.40847893564
IC_30	Gpr27	10633.609530423602
IC_31	Gad1	38406.74627605181
IC_31	Kit	65625.62210674045
IC_31	Erbb4	11179.524340179833
IC_32	Slc17a7	22177.57829792444
IC_32	Nmbr	63151.24623998743
IC_32	Rxfp1	18065.033837594878
IC_32	Sstr2	14111.4698810256
IC_32	Drd1	14776.067583093067
IC_32	Adgra1	9935.666571674725
IC_32	Nrp2	9932.32148628721
IC_32	Htr2a	9961.24087283162
IC_33	Atp13a5	58985.095775238624
IC_33	Abcc9	17997.21456483596
IC_33	Pdgfrb	18997.734161642933
IC_33	Kcnj8	10827.841056982345
IC_33	Gprc5c	17200.679276485138
IC_33	Tbxa2r	16062.197762878717
IC_33	S1pr3	11901.028335555298
IC_33	Gper1	11788.07594687368
IC_33	Ackr3	9791.168432931458
IC_33	P2ry14	12718.483225212167
IC_34	Slc17a8	74772.33732007838
IC_35	Gjc3	9390.413881958388
IC_35	Gpr17	72578.83328813563
IC_35	Sox8	10676.070822653215
IC_35	Traf4	9511.556935206943
IC_36	Gpr182	17644.4356586736
IC_36	Fn1	14518.606746419886
IC_36	Cldn5	24998.358156315204
IC_36	Flt1	11974.043303732426
IC_36	Adgrf5	14381.061670590145
IC_36	Adgrl4	9355.920210871252
IC_36	Adgrg6	45160.75020001526
IC_36	Slco1a4	13168.662333710532
IC_36	Kdr	11473.923579804214
IC_36	Tek	10563.182773278775
IC_36	Tie1	11602.763927488284
IC_36	Ackr1	16771.090678227876
IC_36	Calcrl	10388.668311521835
IC_37	Th	19300.24220284049
IC_37	Dlk1	12070.178289936737
IC_37	Slc17a7	-18666.94900452352
IC_37	Gad1	10543.978944621796
IC_37	Ret	13088.09203586243
IC_37	Drd2	8930.7861897898365
IC_37	Tacr3	56374.105684736896
IC_37	Slc32a1	9883.452316323393
IC_38	Gfap	13738.157292047179
IC_38	Gad1	-11245.795895362182
IC_38	Gjc3	-13595.054275812603
IC_38	Slc17a6	-8831.398903459936
IC_38	Olig1	-12765.348731233913
IC_38	Ntsr2	15588.309474625343
IC_38	Gpr37l1	20437.778906495834
IC_38	Cspg5	24957.779807277337
IC_38	Fzd2	10301.193002041653
IC_38	Fgfr3	10208.633195901191
IC_38	Sctr	10607.635923227188
IC_38	S1pr1	16506.982965107793
IC_38	Sox9	11913.578763428959
IC_38	Mertk	18880.769165591533
IC_38	Celsr1	9546.586358895873
IC_38	Ppp1r3g	8549.65203920377
IC_39	Slc17a7	-10752.532773721732
IC_39	Gpr101	62823.47782694689
IC_40	Th	13724.89471597631
IC_40	Dlk1	28610.46664514015
IC_40	Slc17a7	-11415.728829042562
IC_40	Calcr	51317.70764424122
IC_40	Peg10	22224.861676597026
IC_41	Gad1	14298.759323584158
IC_41	Cnr1	63776.18246185007
IC_42	Slc17a7	-8080.006129698815
IC_42	Gpr182	12975.723308456256
IC_42	C1qb	18091.055648786696
IC_42	C1qa	19060.86632674424
IC_42	Csf1r	12580.685757416783
IC_42	C5ar1	26945.837350202648
IC_42	Ccr1	18838.974449758676
IC_42	C3ar1	27137.856070927843
IC_42	Gpr183	13109.125525101173
IC_42	P2ry6	12298.82371749661
IC_42	Ptafr	12081.903014836149
IC_42	Adgre1	9819.84510642966
IC_43	Slc17a7	9115.515275422513
IC_43	Npy2r	46122.17551095285
IC_43	Chrm1	9070.845530249468
IC_43	Baiap2	11097.373284221769
IC_43	Epha4	8837.613733490307
IC_43	Grin2b	8460.859735570786
IC_43	Grm2	8693.914859422488
IC_43	Mas1	12092.261507636653
IC_43	Anxa11	8576.573560584831
IC_43	Epha7	12320.713151714648
IC_43	Tmem108	9793.001610062161
IC_44	Slc17a7	33627.4457486961
IC_44	Gad1	-12465.158921339125
IC_44	Slc17a6	8223.163599329091
IC_44	Crhr1	23747.761364795515
IC_44	Chrm2	21801.436436763393
IC_44	Adra2a	19805.093395087784
IC_44	Hcrtr2	16428.33250520815
IC_44	Anxa11	10186.962262787156
IC_44	Oprd1	10318.57121640916
IC_45	Gfap	-7983.655986580025
IC_45	Slc17a7	28086.63673866105
IC_45	Rxfp1	47075.143229159825
IC_45	Sstr4	9613.964716207407
IC_46	Gfap	13083.547423996168
IC_46	Lmod1	8382.611681754917
IC_46	Gpr182	14777.355747433852
IC_46	Fn1	11922.878707536664
IC_46	Hcar1	52423.88856274663
IC_46	Efemp1	10489.063251829848
IC_46	Cxcl12	8425.504512282187
IC_46	Arhgap29	8727.386850096329
IC_47	Gfap	11009.118874156444
IC_47	Slc47a1	13801.600926350942
IC_47	Gpr182	10069.91876833306
IC_47	Fn1	18611.870591104514
IC_47	Hcar1	16836.375155958172
IC_47	Ptgdr	15567.005422658036
IC_47	Atp13a5	10263.801899704424
IC_47	Efemp1	8193.993709046343
IC_47	Cxcl12	8230.20800172567
IC_47	Musk	10005.71012044535
IC_47	Ddr2	12169.726105377307
IC_47	Arhgap29	11309.69874378632
IC_47	Ptgfr	40206.82689040908
IC_47	Bdkrb2	9144.945914856811
IC_48	Th	18398.56500547067
IC_48	Gfap	-10169.860115933147
IC_48	Dlk1	21656.12630504263
IC_48	Slc17a7	-15848.4535286217
IC_48	Gad1	10566.955158343904
IC_48	Peg10	47657.54522250548
IC_48	Dgkk	7878.031168711904
IC_49	Gfap	13187.458474881634
IC_49	Selplg	20219.89845123527
IC_49	Cx3cr1	20690.15698617711
IC_49	C1qb	33215.376738835505
IC_49	C1qa	31898.086191278766
IC_49	Csf1r	21324.83410823723
IC_50	Gfap	-11777.625592875827
IC_50	Slc17a7	28500.63681631976
IC_50	Slc17a6	-8090.645776913769
IC_50	Baiap2	10515.552477353434
IC_50	Trhr	34314.296095752645
IC_50	Grin2b	8263.32673955298
IC_50	Grm5	8513.53484548482
IC_50	Drd1	12517.968566909612
IC_50	Sstr1	8887.215874035297
IC_51	Gfap	-12812.921704950972
IC_51	Slc47a1	15845.507900574732
IC_51	Fn1	15850.57561954451
IC_51	Hcar1	16022.301884423028
IC_51	Ptgdr	15065.88127440669
IC_51	Efemp1	30881.202627829916
IC_51	Ddr2	18935.67134459408
IC_51	Arhgap29	8297.568452594931
IC_51	Bdkrb2	11325.98144293744
IC_51	Fzd2	8975.993957219183
IC_51	Adgrv1	18802.18790092222
IC_51	Agtr1b	10923.73107238949
IC_51	Rspo3	10271.560191940229
IC_52	Gfap	-8056.87067799123
IC_52	Slc17a7	-24891.775417511442
IC_52	Slc17a6	27393.99117431448
IC_52	Dgkk	34191.39619149929
IC_52	Chrm2	8912.462757717163
IC_52	Mc3r	9831.943032318564
IC_52	Gpr149	10803.661927599587
IC_53	Fn1	57327.55609024027
IC_53	Efemp1	7637.375933332993
IC_54	Gfap	11563.618287257872
IC_54	Igfbpl1	9065.209157296233
IC_54	Mki67	44354.164930462975
IC_54	Top2a	35976.834860737246
IC_55	Gfap	8552.360141112653
IC_55	Fn1	8592.874015033525
IC_55	Hcar1	9078.192299240522
IC_55	Ptgdr	54813.25857500023
IC_55	Efemp1	7875.420747744884
IC_56	Th	21763.94984963458
IC_56	Dlk1	16218.441936840165
IC_56	Slc17a7	-11573.930698909904
IC_56	Ret	14167.71845165273
IC_56	Casr	47113.07297743532
IC_56	Oprk1	9555.909560375527
IC_57	Slc17a7	-19015.44374336163
IC_57	Gad1	7600.965173379676
IC_57	Slc17a6	13730.370362613037
IC_57	Npffr2	47602.83968722316
IC_58	Slc17a7	-9765.343951068775
IC_58	Slc17a6	9722.325673202728
IC_58	Pth2r	24900.79539747077
IC_58	Vipr2	39406.9067399437
IC_58	Adra2b	20409.064256945945
IC_58	Grm4	9028.422682991673
IC_59	Chat	54551.13010211062
IC_59	Ret	9586.503236457496
IC_59	Htr1d	7152.843978923059
IC_59	Grpr	8584.424685252156
IC_60	Gfap	-12516.840867394396
IC_60	Slc17a6	12378.1222912612
IC_60	Ntsr2	-7231.4301000405
IC_60	Gpr37l1	-7932.305727577279
IC_60	Htr2c	37783.1857267813
IC_60	Chrm2	11124.371157110247
IC_60	Syt4	10453.756813622836
IC_60	Slc25a18	-6689.6204307028465
IC_61	Th	-8743.467858754178
IC_61	Slc17a7	-13925.524022317259
IC_61	Ret	-11433.45132269172
IC_61	Slc17a6	17773.359115140443
IC_61	Drd2	45390.876437953906
IC_62	Myh11	15309.801390789098
IC_62	Gfap	-10422.230743367852
IC_62	Cldn5	8777.071769230713
IC_62	Flt1	11644.03223178241
IC_62	Gpr20	25609.004025439754
IC_62	Adgrf5	11963.093718512684
IC_62	Pdgfrb	14018.04945171781
IC_62	Gprc5c	13066.895455943544
IC_62	Tbxa2r	12579.578648015187
IC_62	Cysltr2	16392.125245937754
IC_62	Gper1	13218.980637541914
IC_62	Ackr3	14183.72718254645
IC_62	P2ry14	8044.2636552418435
IC_62	Ccrl2	9515.393766124618
IC_63	Dlk1	13602.037379015737
IC_63	Slc17a6	-9772.581810611948
IC_63	Chrm5	40622.12744097833
IC_63	Dgkk	15557.677678311922
IC_63	Rspo3	8074.281182519504
IC_63	Sstr1	8013.139001326221
IC_64	Gfap	9811.903568605167
IC_64	Lmod1	7075.693270605072
IC_64	Cxcr6	32572.61745068394
IC_64	Cxcr3	32138.60271759443
IC_64	Gpr132	13328.793832757685
IC_64	Gpr171	9040.152194029419
IC_64	Ptger4	8083.707406742627
IC_64	Adgrg5	7007.71369125775
IC_65	Gfap	-9844.14066947976
IC_65	Slc17a7	-19989.51697005598
IC_65	Slc17a6	15639.61675782259
IC_65	Galr1	33561.14168454552
IC_65	Gpr149	12248.210457677478
IC_65	Tacr1	9197.542093246504
IC_66	Igfbpl1	51234.44747857066
IC_66	Top2a	7267.972042167054
IC_66	Eomes	9936.48081868878
IC_67	Slc17a7	-10090.602183093204
IC_67	Gad1	8250.242923412065
IC_67	Rxfp2	51079.31126245301
IC_68	Slc17a7	-13492.29533554291
IC_68	Gad1	11772.604387394545
IC_68	Tacr3	9786.96064226424
IC_68	Ntrk1	46869.71542350551
IC_68	Gpr149	6949.883516664951
IC_69	Th	8762.436695157885
IC_69	Dlk1	9475.52375538702
IC_69	Slc17a7	21209.118802546956
IC_69	Gad1	-19082.58848012914
IC_69	Slc17a6	-8524.18634893555
IC_69	Chrm2	-12594.294775581142
IC_69	Oprk1	11075.981458491662
IC_69	Mc3r	19228.968500794646
IC_69	Tacr1	-7302.789207208254
IC_69	Prlhr	-9919.049440337061
IC_69	Amigo2	-7635.221825314756
IC_70	Gfap	-7821.1189405306295
IC_70	Slc17a7	7486.007421475398
IC_70	Qrfpr	48340.10024363838
IC_70	Sstr4	8930.06268225534
IC_71	Gfap	16833.935364177854
IC_71	Cxcr4	47620.73426806281
IC_72	Slc17a7	16280.217817236142
IC_72	Rxfp1	6519.749255783409
IC_72	Adgrd1	46374.14583452367
IC_73	Slc17a6	7652.695492705929
IC_73	Nmbr	7921.769714151756
IC_73	Pth2r	46586.12180416348
IC_73	Drd1	6821.6891431875865
IC_73	P2ry1	7285.096140732708
IC_74	Th	7633.904563458558
IC_74	Slc17a7	-16279.93926450795
IC_74	Slc17a8	6858.296072304109
IC_74	Gad1	7474.147660679654
IC_74	Slc32a1	7599.359038337153
IC_74	Cckar	39556.98962525919
IC_75	Gfap	6276.086263863634
IC_75	Lmod1	6998.345500007231
IC_75	Slc17a7	-5757.934964440323
IC_75	Hcar1	7170.929950725349
IC_75	Ptgdr	8816.785580286954
IC_75	Efemp1	8745.062214060838
IC_75	Cxcl12	6635.376326660545
IC_75	Musk	41995.019503980504
IC_76	Tacr3	11087.573811448785
IC_76	Taar7e	22843.311701496237
IC_76	Musk	9548.404109233687
IC_76	Avpr2	22454.144440498323
IC_76	Ptgir	13974.532081864454
IC_76	Adgrf1	17929.587299219285
IC_76	Blank-119	11509.67553985008
IC_76	Blank-42	9966.922875606127
IC_76	Ffar3	9020.738843978199
IC_76	Gpr156	7691.902396069086
IC_77	Slc17a7	-8522.867785530652
IC_77	Gad1	-7433.585071308747
IC_77	Cnr1	-6943.598700834307
IC_77	Kit	6242.935342016088
IC_77	Chrm1	9367.863044319669
IC_77	Sstr4	-6161.388626939675
IC_77	Crhr1	7308.23548867099
IC_77	Oprk1	-12298.765143937477
IC_77	Epha4	8460.536574100332
IC_77	Grm2	14776.171302196431
IC_77	Hrh3	-10838.645687822913
IC_77	Sstr2	-7334.878365125044
IC_77	Adgrl2	7026.520951580431
IC_77	Htr5b	6217.599978588748
IC_77	Met	-8557.285416770686
IC_77	Lmtk2	6045.569941355137
IC_77	Gpr83	8847.94246067752
IC_77	Chrm4	5981.323843693752
IC_77	Ackr2	6629.120859104611
IC_78	Npsr1	45604.58882641176
IC_79	Th	7625.361951300102
IC_79	Dlk1	20635.542551926676
IC_79	Slc17a7	-11664.044089326386
IC_79	Ret	7956.210286374026
IC_79	Peg10	6478.762102498849
IC_79	Dgkk	7336.725988782494
IC_79	Ghsr	34686.66034491486
IC_79	Avpr1a	6646.619029612172
IC_80	Slc17a7	19515.671116812533
IC_80	Nmur2	39907.25143044166
IC_80	Mc5r	9338.728041309845
IC_81	Gad1	6909.517300869929
IC_81	Cnr1	11545.163967451368
IC_81	Npy2r	7281.870312832339
IC_81	Grpr	42264.40006099382
IC_82	Selplg	6890.985245318018
IC_82	Cxcr2	35238.13126327522
IC_82	C5ar1	18165.04874969508
IC_82	Ccr1	13541.54859417027
IC_82	Ltb4r	9803.306438889718
IC_82	Cnr2	6584.339881193271
IC_82	Fpr1	14344.33573008814
IC_83	Myh11	9855.358557727222
IC_83	Lmod1	7808.757645372164
IC_83	Fn1	9301.299725245215
IC_83	Cldn5	14626.868138441705
IC_83	F2rl1	35995.501922892334
IC_83	Cmklr1	8960.10580738888
IC_83	Gprc5a	9517.52793618812
IC_84	Myh11	-5606.9104000340885
IC_84	Lmod1	26215.92083751144
IC_84	Pln	-8213.888054002091
IC_84	Gpr182	6833.115347754277
IC_84	Fn1	7118.416686233549
IC_84	Cldn5	7272.754215702542
IC_84	Hcar1	7429.521443882812
IC_84	Gpr20	-6172.206864480093
IC_84	Cxcl12	10082.989462384192
IC_84	Ddr2	10721.0693975489
IC_84	Pdgfrb	12775.073066081637
IC_84	Arhgap29	7391.448882939885
IC_84	Gprc5c	6953.745975482539
IC_84	Ptgir	9974.657778304909
IC_84	Tbxa2r	7147.649117048536
IC_85	Gpr182	8182.51690805041
IC_85	Hcar1	6854.381471272898
IC_85	Bdkrb2	6284.635792585246
IC_85	Ccr1	14082.832223135722
IC_85	Ccr2	19888.8862430188
IC_85	Gpr132	19700.375998695974
IC_85	Ltb4r	11439.165364164754
IC_85	Gpr141	11142.95116255258
IC_85	Cnr2	9361.566715485966
IC_85	Ptger4	6066.558858760785
IC_85	S1pr4	6974.245839190053
IC_85	Cysltr1	8683.217576562229
IC_85	P2ry10	6075.459505559005
IC_86	Gfap	-9378.036260685083
IC_86	Slc17a7	-9191.774669179798
IC_86	Gad1	17911.314647052965
IC_86	Slc32a1	7062.099813890996
IC_86	Rxfp3	31250.440824316447
IC_87	Slc17a7	-6448.7862161404155
IC_87	Cxcr4	5988.1219060646945
IC_87	Lpar3	34419.03217792463
IC_87	Gprc5c	7237.297877765299
IC_87	Adgrv1	6321.024123650153
IC_87	Ddr1	6388.63315463449
IC_87	Celsr1	6641.271959468206
IC_88	Gfap	-7748.972371672238
IC_88	Slc17a7	6140.946962676447
IC_88	Ntsr2	-5297.94412224461
IC_88	Gpr37l1	-6105.34410339387
IC_88	Oprk1	5585.504417788501
IC_88	Crhr2	28205.16423029688
IC_88	Htr5b	7041.835776056818
IC_88	Htr1a	6388.908361285505
IC_88	Hcrtr1	6973.437227085677
IC_89	Gpr182	8603.761435900065
IC_89	Fn1	6065.127138743393
IC_89	Hcar1	8307.22736251336
IC_89	Ptgdr	5568.801692437351
IC_89	Ntsr2	-5711.920064344718
IC_89	Ddr2	5821.329516408757
IC_89	Pdgfrb	6199.228190116822
IC_89	Arhgap29	6076.560111261354
IC_89	Gprc5c	6827.0365443999235
IC_89	Bdkrb2	7581.775030697156
IC_89	Ccr9	24547.906087842748
IC_89	Tshr	-9860.466732563362
IC_89	Gpr82	-6161.621436544643
IC_90	Slc17a7	12474.418992882625
IC_90	Fpr-s1	9657.905542625731
IC_90	Blank-100	12486.688442343779
IC_90	Cysltr2	11769.325716155898
IC_90	Mc5r	26039.02766859339
IC_90	Tas1r2	8893.083667100997
IC_90	Opn1sw	6313.739017784747
IC_90	Taar1	5744.5264516761
IC_90	Foxd3	7394.918820871048
IC_91	Ccr7	35932.016800248486
IC_91	Cxcr5	9174.151082909128
IC_91	Gpr132	15038.551712510787
IC_91	Gpr18	6054.116430955489
IC_92	Ccr7	9928.628145991921
IC_92	Cxcr5	25925.776202045585
IC_92	Ccr6	19839.43442161996
IC_92	Cnr2	10840.799774992543
IC_92	Gpr171	9366.57634073641
IC_92	P2ry10	7779.067959678369
IC_92	Gpr18	10576.278074802047
IC_92	Ffar1	8280.67631221567
IC_93	Gfap	11312.333333086877
IC_93	Slc17a7	-14952.965253194756
IC_93	Ntsr2	5225.304336573009
IC_93	Cldn19	28356.116346196883
IC_94	Npy2r	-5932.60716773343
IC_94	Efemp1	6971.48012729545
IC_94	Cxcl12	29395.432380145514
IC_94	Arhgap29	5689.350264235286
IC_94	Bdkrb2	-5189.865693258322
IC_94	Ntrk2	-5448.20946862674
IC_94	Adgrv1	-5322.581942467663
IC_95	Adgre4	36037.85677542291
IC_95	Ccr1	-4898.7649806444715
IC_95	Gpr132	7953.790549334893
IC_95	Gpr141	12212.31179226073
IC_96	Gfap	-8125.737835838533
IC_96	Pln	6079.5461354197405
IC_96	Cldn5	6549.638049984724
IC_96	Efemp1	5284.153845627873
IC_96	Flt1	6772.041177406191
IC_96	Gpr20	-5788.295057625309
IC_96	Adgrf5	8758.712240970619
IC_96	Pdgfrb	5655.979338614894
IC_96	Gpr50	5424.145339148952
IC_96	Bdkrb2	6489.812839974078
IC_96	Tbxa2r	6112.832669881042
IC_96	Cysltr2	6552.177177405202
IC_96	Mc3r	-6281.173623055453
IC_96	Adgrv1	-6577.866492185561
IC_96	Gprc5a	8025.356643211455
IC_96	P2ry2	14038.061474828586
IC_96	Ptger4	5644.260418900199
IC_97	Gfap	10961.21353316167
IC_97	Slc17a7	-7395.451210914973
IC_97	S1pr5	6760.836987169647
IC_97	Gpr62	5198.793950626077
IC_97	Fgfr4	30505.530222877154
IC_97	Hcar2	5035.750361365561
IC_98	Igfbpl1	6938.235325943407
IC_98	Eomes	30019.98540657064
IC_98	Gpr50	-4934.243714829977
IC_98	Gpr82	4828.143990175443
IC_98	Adgrg5	6408.735466911149
IC_99	Gfap	-4114.839211644034
IC_99	Gpr50	23288.454396641966
IC_99	Gabbr1	-5815.777026059679
IC_100	Oprk1	-10789.722021057592
IC_100	Bdkrb2	5548.89864657083
IC_100	F2rl2	25354.34574728061
IC_100	Cnr2	5844.761001691533
IC_100	Prokr1	5673.77778581282
