## Supplemental Table 11 for "CellsFromSpace: A fast, accurate and reference-free tool to deconvolve and annotate spatially distributed Omics data"

Use	Type	Annotation
TRUE	Tumor_5	CSC, OLFM4 Lung5
TRUE	Myeloid	Macrophage, SPP1
TRUE	Myeloid	Mast cell, Tryptases
TRUE	Tumor_6	Basal cell like, keratins, EGFR, Lung6
TRUE	Lymphoid	B cells IgA
TRUE	Tumor_6	Basal cell like, keratins, EGFR Lung6
TRUE	Lymphoid	Plasma cell
TRUE	Tumor_5	Malignant Mesothelioma, CEACAM6 Lung5
TRUE	Tumor_6	Basal cell like, keratins, EGFR
TRUE	Tumor_6	Basal cell like, keratins, EGFR
TRUE	Cytokines	CXCL8
TRUE	Tumor_9	SLPI NDRG1, Lung9_2
TRUE	Lymphoid	B cells IgG
TRUE	Tumor_9	FGFR1 SOX4 BCL2 prolif, Lung9
FALSE	Tumor_6	Basal cell like, keratins, EGFR Tiling artifact
TRUE	Tumor_6	Basal cell like, keratins, EGFR
TRUE	Tumor_6	Basal cell like, keratins, EGFR
TRUE	Tumor_9	SLPI NDRG1 VEGFA, Lung9_2
TRUE	Tumor_5	Malignant Mesothelioma, CEACAM6 CXCL5 Lung5
TRUE	Myeloid	Macrophage
TRUE	Stroma	Type 2 alveolar
TRUE	Tumor_9	SLPI SOX4 FGFR1, common Lung9
TRUE	Lymphoid	B cells IgG
TRUE	Myeloid	Neutrophil
TRUE	Myeloid	Macrophage complement
TRUE	Stroma	Goblet cells
TRUE	Tumor_6	Keratins DST, Lung6
TRUE	Tumor_13	AREG MET Lung13
TRUE	Myeloid	M2 Macrophage
TRUE	Lymphoid	B cells IgM
TRUE	Cytokines	CXCL10
TRUE	Tumor_12,Tumor_13	SERPINA1, S100A2, THBS1 Lung12 13
TRUE	Tumor_5	epithelial progenitor MMP7 ITGB6 CEACAM6, Lung5
TRUE	Lymphoid	B cells IgM
TRUE	Stroma	Fibroblast TIMP1, Lung5
TRUE	Stroma	Airway smooth muscle
TRUE	Tumor_5,Tumor_6,Tumor_12	S100A6 S100P SLC40A1 KRT19, common tumor
TRUE	Lymphoid	MZB1 B cells IgG A
TRUE	Myeloid	Dendritic cell
TRUE	Stroma	Fibroblast MGP, Lung5
TRUE	Tumor_6	Basal cell like, keratins, EGFR
TRUE	Tumor_5,Tumor_9,Tumor_13	CEACAM6 MMP1 OLFM4, common tumor interface
TRUE	Stroma	Fibroblast
FALSE		IL7R CCL19 CCL21
TRUE	Tumor_9	VEGFA PTGS2 SOX4, Lung9
TRUE	Tumor_9	CXCL1 CXCL3 SLPI, Lung9
TRUE	Lymphoid	T cells
TRUE	Myeloid	Macrophage CCL18
TRUE	Stroma	Endothelial cell
FALSE		CCL20, LTB LTF SERPINA3
FALSE
TRUE	Tumor_13	RPS4Y1 MET, OLFM4 neg, Lung13
TRUE	Stroma	Endothelial cell
TRUE	Tumor_9	SOX4 ALCAM DNMTs
FALSE		Tiling artifact
TRUE	Stroma	Fibroblast THBS1
TRUE	Stroma	Fibroblast PTGDS
TRUE	Myeloid	Macrophage Complement CXCL9
TRUE	Tumor_5,Tumor_6,Tumor_12	KRT19 CEACAM6 ITGB4 EPAH2, common tumor
TRUE	Tumor	MSMB OLFM4
TRUE	Cytokines	CCL21
TRUE	Stroma	Pericytes
TRUE	Tumor_6	keratins, Lung6
TRUE	Tumor_12	PSCA PLAC8, common tumor
TRUE	Tumor_12	PIGR, Lung12
TRUE	Stroma	Smooth muscle cell
TRUE	Tumor_5	GPX3 VWF, Lung5
TRUE	Tumor_6	S100A2 Keratins, Lung6
TRUE	Stroma	Pulmonary alveolar
TRUE	Stroma	Myofibroblast IFN response
TRUE	Stroma	Fibroblast MT2A
TRUE	Tumor_9	SLPI CXCL10 MX1 OAS, Lung9
TRUE	Myeloid	Alveolar Macrophage
TRUE	Lymphoid	CD8 CTL or NK
FALSE
FALSE
TRUE	cell function	TNFa signalling, HSPs
TRUE	Tumor_6	CXCL14 keratins, Lung6
TRUE	Myeloid	Monocytes
TRUE	Stroma	fibroblast interface IGFBP3
FALSE		IFN binding
TRUE	Stroma	type 2 Pneumocyte
TRUE	Myeloid	Monocytes
TRUE	Myeloid,Cytokines	CCL3 4 IL1B IL1RN CXCL8
FALSE
FALSE
TRUE	Tumor	Cycling, common tumor
TRUE	Stroma,Cytokines	CXCL2 CXCL3 ICAM1
FALSE
TRUE	Tumor_12,Tumor_13	LCN2 LYZ PIGR SERPINA1
FALSE
TRUE	Lymphoid	B cells IgD
FALSE
FALSE
FALSE
FALSE
FALSE
FALSE
TRUE	Stroma	Erythrocyte
FALSE
