## Supplemental Table 12 for "CellsFromSpace: A fast, accurate and reference-free tool to deconvolve and annotate spatially distributed Omics data"

id	gene	Sig
IC_1	OLFM4	837196.638900844
IC_1	CEACAM6	163642.923969201
IC_1	MMP1	134806.8632009136
IC_1	MMP7	88655.32139465051
IC_2	SPP1	696619.1082396966
IC_2	CD68	80800.84456282089
IC_2	MARCO	82247.24294234157
IC_3	TPSB2	508565.25585732824
IC_3	TPSAB1	369308.7459531937
IC_3	CPA3	190398.56340723214
IC_3	IL1RL1	92679.65313634709
IC_3	KIT	73702.36224366781
IC_4	EGFR	224220.03401550866
IC_4	KRT13	459180.68241860106
IC_4	KRT6A	155743.14765339563
IC_4	KRT5	137337.16897870172
IC_4	GPNMB	106164.69826237998
IC_4	KRT17	76766.15523002678
IC_4	NTRK2	72247.15956555406
IC_4	KRT16	74069.01129442631
IC_4	S100A2	63466.77582844371
IC_4	KRT19	63791.76039492522
IC_4	KRT6C	76229.65064121377
IC_4	KRT6B	65142.5522178692
IC_4	MTRNR2L1	75873.58870508085
IC_4	CD9	66534.79122423059
IC_5	IGHA1	262452.5337455965
IC_5	JCHAIN	533625.8008482014
IC_5	IGHG1	65507.9033040536
IC_5	IGHG2	64276.37100600511
IC_5	IGKC	123366.12626284783
IC_6	EGFR	245258.6266952527
IC_6	KRT6A	137866.41330799094
IC_6	KRT5	195234.14297590932
IC_6	GPNMB	189473.6598442038
IC_6	KRT17	182030.86279396812
IC_6	NTRK2	119060.01082743105
IC_6	KRT15	289547.84389135806
IC_6	KRT6C	62436.90640014792
IC_6	MTRNR2L1	87701.50557070288
IC_6	CD9	74004.29054923212
IC_7	IGHA1	512984.4490018005
IC_7	JCHAIN	88684.34249670114
IC_7	IGHG1	155285.0696166796
IC_7	IGHG2	125632.6369578091
IC_7	IGKC	252515.95212418228
IC_8	OLFM4	190699.4376854941
IC_8	CEACAM6	453730.3227731252
IC_8	CXCL5	61695.390615380384
IC_8	MMP1	68917.83544819072
IC_8	MMP7	62082.74547540093
IC_8	KRT19	104114.71437516132
IC_8	S100P	82778.47959330257
IC_8	SLC40A1	74236.2127393041
IC_8	SPINK1	78420.48661236778
IC_8	TM4SF1	73843.4133488912
IC_9	OLFM4	-67741.79736056698
IC_9	EGFR	270648.8755643495
IC_9	KRT13	106989.258443083
IC_9	KRT6A	92277.02490758074
IC_9	KRT5	166853.90503286142
IC_9	GPNMB	134807.27244579737
IC_9	KRT17	81075.90922139314
IC_9	NTRK2	288920.00075558876
IC_9	KRT15	78365.11199876494
IC_9	S100A2	68716.03351689094
IC_9	MTRNR2L1	59962.072223242234
IC_9	DST	57784.011479979396
IC_9	SEC61G	70010.28561274019
IC_9	CD9	59646.09617277612
IC_9	PLA2R1	55871.96656124322
IC_10	EGFR	227495.96783110485
IC_10	KRT13	75030.65134822276
IC_10	KRT6A	165565.89740266145
IC_10	KRT5	334497.1255361205
IC_10	GPNMB	109179.60226186739
IC_10	KRT17	94469.42407113852
IC_10	NTRK2	72686.52092665531
IC_10	S100A2	89881.83652320379
IC_10	KRT19	57492.210157125824
IC_10	KRT6C	73653.4856622685
IC_10	MTRNR2L1	76065.5410675688
IC_10	SEC61G	71946.4533729503
IC_10	CD9	59375.69898594683
IC_10	G6PD	63083.95669198478
IC_11	CXCL8	540729.0767167413
IC_12	SLPI	475856.25740998465
IC_12	NDRG1	106767.82315901572
IC_12	CXCL1	55116.990915037735
IC_12	S100A9	56631.10864913342
IC_13	IGHG1	297994.5598991736
IC_13	IGHG2	270278.04704895767
IC_13	IGKC	334883.1607545308
IC_14	OLFM4	-89432.90610401616
IC_14	CEACAM6	-54222.43712570904
IC_14	SOX4	142434.96926395025
IC_14	FGFR1	90683.26940041919
IC_14	STMN1	101463.9490405386
IC_14	MECOM	119441.79204474758
IC_14	FZD5	73881.11029252263
IC_14	FGF9	86005.7267558197
IC_14	ESR1	62200.147886777144
IC_14	WNT7A	77836.05808861257
IC_14	ALCAM	83368.97685794163
IC_14	SPRY4	73522.51024029603
IC_14	DNMT3A	79438.60646289981
IC_14	DNMT1	79174.46666672539
IC_14	EZH2	76796.06506142486
IC_14	FGF18	55858.76891272376
IC_14	BCL2	75221.57201647069
IC_14	CD24	62874.265303171895
IC_14	CENPF	65121.91811757496
IC_14	H4C3	64075.02204850801
IC_14	ADGRL1	53056.8605526915
IC_14	AKT1	58585.51614403296
IC_14	NRXN3	58750.18737997327
IC_14	RSPO3	52937.75826698619
IC_15	EGFR	328166.34321725287
IC_15	KRT6A	226750.12765620978
IC_15	KRT5	119856.69292746403
IC_15	GPNMB	54685.83850602892
IC_15	KRT17	162688.44480699496
IC_15	KRT15	66651.05152486017
IC_15	S100A2	61107.607060508824
IC_15	KRT6B	58619.376353647676
IC_15	SEC61G	48574.962551972116
IC_16	EGFR	247528.5377051605
IC_16	KRT13	66222.36748540791
IC_16	KRT6A	94863.73959032116
IC_16	KRT5	92995.98705012012
IC_16	GPNMB	276409.9257587304
IC_16	KRT17	64849.88116746434
IC_16	NTRK2	70223.19770678868
IC_16	KRT15	56070.88490686655
IC_16	S100A2	51042.426765041906
IC_16	MTRNR2L1	74138.45286443167
IC_16	SEC61G	69498.84373085194
IC_16	CD9	58791.82408521485
IC_16	G6PD	49475.63111432771
IC_17	EGFR	107597.2919714884
IC_17	KRT13	110694.33925790625
IC_17	KRT6A	231089.4876840936
IC_17	KRT5	67496.10308439264
IC_17	GPNMB	59711.46680573294
IC_17	KRT17	99453.06358809787
IC_17	KRT16	183447.94285236427
IC_17	S100A2	78856.54995149455
IC_17	KRT6C	180139.70897666225
IC_17	KRT6B	207083.2933718898
IC_17	SEC61G	50844.14197371779
IC_17	CRYAB	74150.52977500494
IC_18	SLPI	138072.5623455078
IC_18	NDRG1	357950.09343776235
IC_18	SOX4	74457.30331063666
IC_18	IGFBP5	114372.49328269546
IC_18	CXCL1	51960.9041074719
IC_18	VEGFA	106047.03465333195
IC_18	SLC2A1	95946.657690806
IC_18	PTGS1	51235.762331714366
IC_18	POU5F1	50950.18971058298
IC_18	PDGFA	55591.75839295459
IC_19	CEACAM6	140755.57068301926
IC_19	CXCL5	386513.2762596678
IC_19	MMP7	68494.98277218142
IC_19	S100P	45100.95687388055
IC_19	KRT23	115850.37499611887
IC_19	PSCA	50113.02714084541
IC_19	LCN2	45037.591483339515
IC_20	SPP1	328843.4411632908
IC_20	MMP12	296589.3825184261
IC_20	CD68	48738.007935373265
IC_20	MARCO	47769.14671006196
IC_21	OLFM4	-47159.95980096002
IC_21	LTF	413531.61199421354
IC_21	SERPINA1	54500.649073190856
IC_21	DMBT1	68051.85021785615
IC_21	ITGB6	47986.26008674922
IC_21	CXCL2	43778.41344427733
IC_21	LAMP3	54433.22684185321
IC_22	OLFM4	-50754.18366126387
IC_22	SLPI	92209.95005073401
IC_22	SOX4	86405.34674313583
IC_22	FGFR1	117292.39755742191
IC_22	STMN1	85155.32252470091
IC_22	MECOM	80959.07735869456
IC_22	FZD5	77879.73051446088
IC_22	ESR1	49697.269029055235
IC_22	WNT7A	52568.394003350295
IC_22	DNMT3A	67026.10438576303
IC_22	DNMT1	52757.143046567304
IC_22	EZH2	46225.336464542306
IC_22	IFI27	53103.881427882916
IC_22	FGF18	46688.441729466234
IC_22	PTGS1	48019.4945201805
IC_22	EPOR	53109.13730268001
IC_22	ADGRL1	53922.78951386083
IC_22	EPHA4	67697.57522873339
IC_22	MIF	53959.34234833572
IC_22	AKT1	56729.46215969516
IC_22	HSP90AB1	47714.56073401782
IC_22	WNT5A	46726.515968828644
IC_22	RPL22	63474.536816160864
IC_22	SMARCB1	46665.179728926494
IC_22	TUBB	54066.20603791746
IC_23	IGHG1	355892.659036402
IC_23	IGHG2	281843.1480215025
IC_24	SLPI	134557.74283780175
IC_24	KRT13	64705.72275907949
IC_24	S100A8	377942.5387879583
IC_24	NDRG1	48249.53471214725
IC_24	S100A9	143992.99690952507
IC_25	CXCL8	48275.95171402456
IC_25	GPNMB	65814.65483857506
IC_25	C1QB	176612.7445931457
IC_25	CD68	84972.71480483141
IC_25	C1QA	165700.11502097672
IC_25	CD74	72261.71001256492
IC_25	C1QC	149646.0976277196
IC_25	CD163	92404.05709635225
IC_25	HLA-DRB1	68840.56746108507
IC_25	PSAP	117978.59293972238
IC_25	HLA-DRA	56985.97196475114
IC_25	HLA-DQA1	43717.72982662917
IC_25	HLA-DPA1	61976.45212444658
IC_25	FCGR3A	51508.213146150934
IC_25	CD14	69720.69143339526
IC_25	SELENOP	54231.09717807713
IC_25	CFD	42747.10557662845
IC_26	OLFM4	240970.50576409904
IC_26	CEACAM6	58963.46988672117
IC_26	LTF	66663.98052676104
IC_26	DMBT1	327272.4208387745
IC_26	SERPINA3	49206.315651567886
IC_27	EGFR	164825.15236573017
IC_27	KRT13	64624.07985250625
IC_27	KRT6A	140099.3039915831
IC_27	KRT5	133519.6925679174
IC_27	GPNMB	90259.98748768844
IC_27	KRT17	116967.33569472496
IC_27	NTRK2	54994.87041402189
IC_27	KRT16	72335.67269285527
IC_27	KRT15	51205.67741804182
IC_27	S100A2	87839.51299417905
IC_27	KRT6C	75034.46110181499
IC_27	KRT6B	51693.58214405695
IC_27	DST	144123.73835571506
IC_27	SEC61G	41779.360719500866
IC_27	PTHLH	91258.92822005821
IC_27	FABP5	40635.8008090528
IC_28	OLFM4	-71622.25305323848
IC_28	SERPINA1	108027.62270577943
IC_28	AREG	215149.62010383117
IC_28	CD74	39649.320131084896
IC_28	RPS4Y1	83976.2941289863
IC_28	MET	94919.65244554578
IC_28	APOD	41930.2909079555
IC_28	ICAM1	68034.76117864622
IC_28	SQSTM1	85003.178491406
IC_28	ITGA3	38143.02702573438
IC_28	LGALS3	51050.700722455505
IC_28	DPP4	39691.72217012742
IC_28	COL18A1	43095.795194780156
IC_28	HLA-A	38338.21127109151
IC_28	HLA-C	42716.05849533002
IC_29	SPP1	60629.03963000771
IC_29	GPNMB	102086.9645377287
IC_29	C1QB	69079.76736216158
IC_29	CD68	150367.87737778047
IC_29	CCL18	86802.47781121281
IC_29	LYZ	82938.1156664293
IC_29	C1QA	40641.25777319967
IC_29	CD74	69662.37191662285
IC_29	C1QC	53411.63005629435
IC_29	HLA-DRB1	86850.90929831748
IC_29	PSAP	69912.00385343039
IC_29	HLA-DRA	53528.42154112842
IC_29	HLA-DQA1	101913.71819597759
IC_29	RGS1	56729.20497546899
IC_29	HLA-DPA1	52477.226591852785
IC_29	HLA-DPB1	52020.93226705685
IC_29	FCER1G	38505.772853748625
IC_29	VIM	52869.46160308992
IC_29	CD52	48694.638997285176
IC_29	ITGB2	63008.641840809294
IC_29	TYROBP	37469.71184527173
IC_29	HLA-DQB1	69707.74691342202
IC_29	CD36	38059.29200038571
IC_29	B2M	51394.53877361843
IC_29	GLUL	39514.57621043223
IC_30	IGHA1	68631.01745696348
IC_30	JCHAIN	145442.47367728982
IC_30	IGHG1	64123.107305908714
IC_30	IGHG2	54657.06584309727
IC_30	IGKC	85399.11050644008
IC_30	IGHM	344320.8300978006
IC_31	CXCL10	386368.18633354426
IC_32	SERPINA1	354217.70735836244
IC_32	S100A2	65559.80923194085
IC_32	THBS1	86255.47508909086
IC_32	S100A6	49904.73183826316
IC_33	OLFM4	154206.67069776112
IC_33	CEACAM6	106055.67538684863
IC_33	CXCL5	52847.682386837034
IC_33	MMP1	78168.83849461083
IC_33	MMP7	276919.28842554113
IC_33	KRT19	54154.8555548949
IC_33	KRT23	45946.69318447711
IC_33	ITGB6	48174.32457022925
IC_33	WNT11	57348.12403812337
IC_34	OLFM4	-50292.57607726446
IC_34	IGHM	151115.16503344604
IC_34	IGHD	40324.36339948909
IC_34	MS4A1	155911.52734257898
IC_34	CD37	107648.19013002409
IC_34	CXCR4	70778.22494931355
IC_34	CD52	57100.1889575072
IC_34	PTPRC	50675.04154827209
IC_34	SELL	52058.879512827756
IC_34	CD53	49787.23729533844
IC_34	CD79A	74131.1224311934
IC_34	CIITA	55030.71089280244
IC_34	TNFRSF13B	54436.22555166037
IC_34	IL16	49413.81297443579
IC_34	P2RX5	50961.14618860001
IC_34	PTPRCAP	43701.55892950114
IC_34	CD19	36848.55953509287
IC_35	COL1A1	104940.20069410729
IC_35	COL3A1	148666.039304734
IC_35	FN1	152063.07347382448
IC_35	THBS1	37429.00068439805
IC_35	COL1A2	93487.32668598778
IC_35	TAGLN	42208.415834524254
IC_35	TIMP1	133968.0714405097
IC_35	LUM	58934.60497005414
IC_35	IGFBP7	48444.0429478352
IC_35	COL6A3	65748.0217639181
IC_35	ACTA2	39726.9648687256
IC_35	BGN	47209.55874182028
IC_35	COL5A2	34022.166772597644
IC_35	VCAN	33730.861516252415
IC_36	OLFM4	-45382.32040398661
IC_36	SPP1	47557.18430537248
IC_36	COL1A1	77983.94557600128
IC_36	COL3A1	118981.02232475248
IC_36	FN1	94753.85129038307
IC_36	THBS1	37265.88612231455
IC_36	COL1A2	82360.07354061543
IC_36	TAGLN	45278.07124556506
IC_36	LUM	89848.39462232977
IC_36	COL6A3	87328.76510033612
IC_36	DCN	77027.49248331394
IC_36	MMP2	66048.88550636997
IC_36	COL12A1	100111.72691112396
IC_36	COL11A1	75364.22355646937
IC_36	COL6A2	41894.13503982603
IC_36	COL8A1	63691.244677748255
IC_36	CDH11	38928.89550537275
IC_37	OLFM4	114783.09014047937
IC_37	CEACAM6	82246.52091673194
IC_37	KRT17	65191.55957193832
IC_37	MMP7	35028.22253536959
IC_37	KRT19	135887.13984621095
IC_37	MTRNR2L1	61696.58063922205
IC_37	S100P	89195.16545956435
IC_37	LYZ	36876.83257190518
IC_37	SLC40A1	100097.03122393109
IC_37	SPINK1	64563.61174897039
IC_37	AGR2	45623.579105107
IC_37	S100A6	111795.86144885472
IC_37	TM4SF1	51448.20597819204
IC_37	KRT8	44713.459518493866
IC_37	IER3	41693.377363817955
IC_37	SOX9	41341.42977086573
IC_37	GSTP1	50349.1568422932
IC_37	ANXA4	39377.713779231875
IC_37	S100A10	40332.154459036785
IC_37	ANXA2	39059.56690913872
IC_38	OLFM4	-38093.8308846211
IC_38	IGHA1	110079.85235380154
IC_38	JCHAIN	83685.22559578613
IC_38	IGHG1	141456.1499853968
IC_38	IGHG2	183147.90157486557
IC_38	IGKC	112121.92644936424
IC_38	MZB1	152557.6714457576
IC_38	CD79A	36119.508859787515
IC_38	XBP1	39962.38931351354
IC_39	LYZ	34328.7919843217
IC_39	CD74	91815.64042566487
IC_39	CD163	89211.22162270018
IC_39	HLA-DRB1	89194.0224913699
IC_39	HLA-DRA	98487.83279290868
IC_39	HLA-DQA1	67507.70252339017
IC_39	RGS1	87313.36702125707
IC_39	HLA-DPA1	90773.40474460497
IC_39	FCGR3A	42059.10310792802
IC_39	HLA-DPB1	85253.13103294147
IC_39	CXCR4	47866.5431314105
IC_39	SRGN	54872.53330552073
IC_39	CD14	36429.32210776549
IC_39	MRC1	38341.654940584514
IC_39	GPR183	39895.79577062438
IC_39	RGS2	42317.41463032178
IC_39	CIITA	43954.88291050831
IC_39	HLA-DQB1	32947.16853273652
IC_40	COL1A1	66703.39695902678
IC_40	COL3A1	83927.23548538354
IC_40	MGP	214230.80802706114
IC_40	FN1	33708.75728655433
IC_40	COL1A2	54119.987752513836
IC_40	TAGLN	39186.94304914392
IC_40	TIMP1	64052.70518419858
IC_40	LUM	81820.24783435633
IC_40	IGFBP7	57114.352428453676
IC_40	DCN	79372.49216748824
IC_40	MMP2	56122.05843437129
IC_40	BGN	59444.0472289697
IC_40	COL14A1	48029.13651642467
IC_40	IGF1	45959.92801747793
IC_41	EGFR	78602.92581855513
IC_41	KRT13	98800.1209194553
IC_41	KRT6A	105112.37616684024
IC_41	KRT5	57715.97892389095
IC_41	GPNMB	47558.58639438308
IC_41	KRT17	92338.04865318445
IC_41	KRT16	247234.0199197841
IC_41	DST	36402.92927422485
IC_41	CD9	36765.528701426476
IC_42	OLFM4	98320.60952453606
IC_42	CEACAM6	42591.34886427585
IC_42	MMP1	313324.61493039684
IC_43	COL1A1	223612.64981659138
IC_43	COL3A1	120136.09869654883
IC_43	FN1	38950.30939554027
IC_43	COL1A2	110834.52448927234
IC_43	TAGLN	42268.0170479489
IC_43	COL6A3	44661.117812129996
IC_43	MMP2	38130.27042477571
IC_43	MEG3	45036.642659297104
IC_43	COL6A2	38314.00826586791
IC_43	COL5A1	45111.58226165176
IC_43	COL5A2	39982.98543994118
IC_43	COL6A1	39784.55993526024
IC_43	LGALS1	34592.91999945014
IC_43	TPM2	36200.32469461794
IC_44	OLFM4	-36600.56872715329
IC_44	CCL19	288006.09988568455
IC_44	CCL21	59175.55320658333
IC_44	IL7R	35976.72563450161
IC_44	C11orf96	35194.75333869911
IC_45	OLFM4	-47079.317248338164
IC_45	SOX4	87161.0454759405
IC_45	S100P	-33749.09507033724
IC_45	STMN1	36692.08804026945
IC_45	VEGFA	76335.23086590179
IC_45	SLC2A1	61915.873424908146
IC_45	FZD5	44040.31557080789
IC_45	FGF9	37446.179938499336
IC_45	ESR1	41361.09219619993
IC_45	WNT7A	34752.31636560826
IC_45	IDO1	53171.574477940674
IC_45	SPRY4	60090.09210355376
IC_45	DNMT1	37649.19490922122
IC_45	EZH2	33760.99080561051
IC_45	FGF18	42505.16098001858
IC_45	CLDN4	38624.92500593016
IC_45	BCL2	43176.55899805417
IC_45	PTGS1	37265.74686065815
IC_45	PTGS2	60843.56019406369
IC_45	ITGB8	33244.16076007324
IC_45	MIF	33146.34819847625
IC_46	SLPI	145771.88679688965
IC_46	NDRG1	82474.29551504561
IC_46	CXCL1	197445.42895212778
IC_46	CXCL3	114723.82313044263
IC_47	OLFM4	-40129.67883079929
IC_47	IGHM	29921.345018365882
IC_47	IL7R	138476.34163516707
IC_47	RGS1	32459.646424165578
IC_47	CD37	33793.175289381594
IC_47	CXCR4	55098.631512671265
IC_47	CD52	38310.461571365995
IC_47	PTPRC	63267.925260844924
IC_47	SELL	61074.82094986208
IC_47	CD53	40335.46300718434
IC_47	ITK	57871.12080675444
IC_47	CD69	32336.91494812134
IC_47	FYB1	45332.90599256962
IC_47	PTPRCAP	30139.305168219118
IC_47	CD2	42543.31016952724
IC_47	CTLA4	31872.048813879934
IC_47	IL10RA	34512.52696190835
IC_47	STAT4	36939.549232218196
IC_47	ARHGDIB	30540.976226497027
IC_47	CD48	29877.529701880318
IC_47	CD28	33016.10940797328
IC_47	FYN	40718.72990693928
IC_47	ETS1	32756.400605409424
IC_47	SPOCK2	29982.22972539504
IC_48	GPNMB	53796.731980664874
IC_48	C1QB	68794.60257244484
IC_48	CD68	43939.66862190718
IC_48	CCL18	200159.7365952081
IC_48	C1QA	59677.59528303499
IC_48	CD74	42922.46064725915
IC_48	C1QC	62565.372221222555
IC_48	CD163	53516.752165931946
IC_48	HLA-DRB1	39514.077385943216
IC_48	PSAP	44876.05838966345
IC_48	HLA-DRA	39237.41213905309
IC_48	HLA-DQA1	40724.457724853724
IC_48	HLA-DPA1	33075.66815668748
IC_48	CD14	34015.20187167505
IC_48	SELENOP	49856.988167105985
IC_48	IL2RA	35523.47622102293
IC_48	CFD	37165.119617500015
IC_49	CCL19	32112.36102067552
IC_49	MGP	44167.71505569401
IC_49	VWF	194229.6155532524
IC_49	IGFBP7	48230.86916825953
IC_49	ACKR1	98042.26339384244
IC_49	SPARCL1	44729.70152824335
IC_49	RGS5	31119.485032176835
IC_49	PECAM1	62868.778644578415
IC_49	IL33	33770.11447236423
IC_49	RAMP2	39787.22065832749
IC_49	RAMP3	44507.32290393434
IC_49	ITGA5	31725.996221974372
IC_49	TEK	30130.772487145052
IC_49	ENTPD1	32637.761267615275
IC_49	KLF2	31408.527665955982
IC_49	ENG	34386.515898837504
IC_50	LTF	173446.0260534253
IC_50	CCL20	203513.71958355355
IC_50	SERPINA3	55130.547407312144
IC_50	CSF2RB	96656.80503582566
IC_50	LTB	50805.67096447777
IC_51	COL1A1	45219.125639921855
IC_51	COL3A1	19650.507070746367
IC_51	FN1	29471.939749324105
IC_51	COL1A2	24302.30173545756
IC_51	S100A6	22882.18048339574
IC_51	COL9A2	36547.81599252348
IC_51	BGN	24577.043705487205
IC_51	IL1RN	-40177.02095660748
IC_51	DUSP5	50979.29759156294
IC_51	IL1B	-32076.220404598953
IC_51	HCAR2	-39136.40320850874
IC_51	TYK2	39755.575956643275
IC_51	WIF1	32424.01632022036
IC_51	RAMP1	32312.967763555636
IC_51	THBS2	24548.704135882992
IC_51	CRP	21777.77873142392
IC_51	PTGDR2	24203.65985785051
IC_51	NPPC	21483.517012354936
IC_52	OLFM4	-51205.745959090644
IC_52	SPP1	51324.80596782792
IC_52	SERPINA1	63442.70200108455
IC_52	S100P	-30684.115714644984
IC_52	CD74	29917.799167967612
IC_52	RPS4Y1	119679.12884793084
IC_52	MET	53398.7182981917
IC_52	APOD	36780.05013330865
IC_52	SQSTM1	72221.89616748915
IC_52	LGALS3	60319.66247602813
IC_52	HSPB1	43656.7307129333
IC_52	HLA-A	28449.73074156772
IC_52	HLA-C	29396.1154910958
IC_53	MGP	29762.005812998403
IC_53	VWF	35265.42529457892
IC_53	IGFBP7	44071.77317566793
IC_53	COL4A1	86720.99088387762
IC_53	RGCC	55738.16347690402
IC_53	SPARCL1	53072.435569504356
IC_53	VIM	33846.39954458424
IC_53	RGS5	47089.944486647335
IC_53	PECAM1	67444.47273236584
IC_53	COL4A2	56116.10624280317
IC_53	INSR	80746.31457549018
IC_53	FLT1	75306.49597939255
IC_53	CAV1	30787.861076126403
IC_53	ESAM	56173.4262622564
IC_53	RAMP2	39944.83797178316
IC_53	KDR	39708.75712896036
IC_53	CDH5	38812.30144478785
IC_53	CLEC14A	40728.11232903625
IC_53	CD34	35826.63467724358
IC_53	FZD4	31511.815882360148
IC_54	SOX4	129409.47326261844
IC_54	STMN1	40039.075768082344
IC_54	FGF9	30114.912434614045
IC_54	ALCAM	72040.86151259532
IC_54	DNMT3A	34069.837232773796
IC_54	DNMT1	29608.398891571214
IC_54	EZH2	37481.70662836406
IC_54	IFI27	47763.7475134098
IC_54	CLDN4	34672.63491651221
IC_54	BCL2	30562.73776858217
IC_54	EPOR	29038.824675612774
IC_54	DUSP5	-27484.176226979693
IC_54	MIF	38569.54239291712
IC_54	RPL22	55200.21682493445
IC_54	SMARCB1	30083.549458901387
IC_54	TUBB	53475.4597145571
IC_54	MZT2A	-26124.671268793
IC_55	EGFR	194607.98429487314
IC_55	KRT13	36731.76556612293
IC_55	KRT17	-79652.94580033876
IC_55	NTRK2	30967.4894138901
IC_55	KRT15	57070.92658162784
IC_55	KRT6B	-28038.195784033684
IC_55	MTRNR2L1	55989.83645891874
IC_55	SOX2	38063.76820874249
IC_55	PLA2R1	29310.158656655447
IC_55	ETV5	31551.579637460552
IC_55	BTG1	28796.15683416961
IC_56	COL1A1	45854.61538441805
IC_56	COL3A1	75809.4633882678
IC_56	MGP	34386.81245464941
IC_56	FN1	44929.19511877933
IC_56	THBS1	172246.8875512327
IC_56	COL1A2	41880.53368485142
IC_56	TAGLN	39361.575177875806
IC_56	C11orf96	57825.735768853476
IC_56	COL14A1	32354.137976418693
IC_56	FOS	46978.08382583839
IC_56	DUSP1	43364.18434439196
IC_56	RGS2	35287.885937955565
IC_56	GADD45B	28577.116350143257
IC_56	IGF1	32471.855153940287
IC_56	ATF3	35286.67851280341
IC_56	LIF	33072.74663039125
IC_56	ZFP36	33761.570228013974
IC_57	OLFM4	-35976.378679411435
IC_57	JCHAIN	27500.28055857648
IC_57	COL3A1	56828.354903073865
IC_57	TIMP1	28144.174928551285
IC_57	LUM	97046.30292464064
IC_57	IGFBP7	31298.415632835953
IC_57	COL6A3	47686.77501505296
IC_57	DCN	65619.8512866797
IC_57	PTGDS	135564.40684697995
IC_57	MMP2	55248.730492368086
IC_57	COL14A1	32432.356177373244
IC_57	CYP1B1	33961.07579291769
IC_58	OLFM4	-32795.43006928466
IC_58	SPP1	30657.34867041218
IC_58	CXCL10	63010.92142883255
IC_58	C1QB	28341.550393136513
IC_58	CXCL9	216101.85964578783
IC_58	CD74	37834.747957646934
IC_58	HLA-DQA1	28683.92439026559
IC_58	CCL5	31346.09767233567
IC_59	OLFM4	58948.400994709475
IC_59	CEACAM6	77480.48359810491
IC_59	KRT17	46290.00941671922
IC_59	KRT19	81447.04344141686
IC_59	MTRNR2L1	-35735.25038236374
IC_59	S100P	48150.68330553919
IC_59	AGR2	27373.114010342564
IC_59	S100A6	48276.929052557745
IC_59	ITGB6	36262.88947324663
IC_59	TM4SF1	43965.03636792989
IC_59	ITGB4	57161.74412240698
IC_59	TACSTD2	31533.18693365125
IC_59	KRT7	45951.58943977269
IC_59	EPHA2	47986.312153800995
IC_59	KRT8	44603.619916827935
IC_59	WNT11	25727.108023917554
IC_59	ITGA3	29993.442592899453
IC_59	MST1R	24886.096987881243
IC_59	LDLR	30751.025116491157
IC_59	ANXA2	24787.86494440986
IC_60	OLFM4	148941.2507773847
IC_60	LTF	37764.58488148175
IC_60	CXCL5	30364.937730912872
IC_60	S100P	39878.535400551635
IC_60	LYZ	108842.82041859529
IC_60	PIGR	38540.02657999216
IC_60	AGR2	90002.49612328532
IC_60	SERPINA3	38084.91717866508
IC_60	MSMB	114727.56477735558
IC_61	CCL21	262187.21968541906
IC_62	OLFM4	-27410.874270865363
IC_62	COL1A1	54095.6491140766
IC_62	COL3A1	41607.841129564134
IC_62	COL1A2	36006.67146354335
IC_62	IGFBP7	59602.31015704805
IC_62	COL6A3	72117.43745008844
IC_62	COL4A1	76605.1655022036
IC_62	BGN	27166.062588324723
IC_62	MEG3	38891.77333184752
IC_62	RGS5	33758.71069759531
IC_62	APOD	25972.995292008774
IC_62	PDGFRB	73457.32068473971
IC_62	CALD1	43812.78817029129
IC_62	COL4A2	61441.068368515684
IC_62	COL6A2	56624.427102621354
IC_62	COL5A1	27028.010543121323
IC_62	COL5A2	29355.043787385574
IC_62	COL6A1	49519.684474778915
IC_62	COL5A3	30032.902237071183
IC_62	COL18A1	28903.818672556918
IC_63	KRT13	44242.19384527166
IC_63	KRT6A	218264.65054516515
IC_63	KRT5	29542.089580129006
IC_63	NTRK2	30765.274714353156
IC_63	KRT16	49462.19196131628
IC_63	KRT6C	61029.79365425991
IC_63	MTRNR2L1	33871.68927942856
IC_63	LTBR	26647.578511559666
IC_64	CEACAM6	87786.29320124707
IC_64	CXCL5	25421.93738947559
IC_64	KRT19	36490.99993818475
IC_64	S100P	38578.04000782007
IC_64	PIGR	35956.60596263821
IC_64	SPINK1	41122.08742989242
IC_64	AGR2	48004.08984525168
IC_64	PSCA	177231.18913800473
IC_64	S100A6	39129.64447506301
IC_64	LCN2	26609.79978657274
IC_64	TM4SF1	25461.855931031012
IC_64	PLAC8	33241.856088307366
IC_65	OLFM4	92757.51745926542
IC_65	CEACAM6	62261.46281890425
IC_65	LYZ	38879.4933880899
IC_65	PIGR	181336.2555682626
IC_65	SLC40A1	27092.242235251455
IC_65	AGR2	31825.67008169436
IC_65	S100A6	26735.68625047956
IC_65	ITGB6	25127.466192391807
IC_65	LAMP3	27719.741086527665
IC_66	MGP	29086.769396135016
IC_66	TAGLN	78295.55078068303
IC_66	MYH11	161562.60261046255
IC_66	C11orf96	103849.34460300328
IC_66	ACTA2	53587.93140566707
IC_66	SPARCL1	32692.846725983327
IC_66	CALD1	29705.803762429747
IC_66	COL14A1	26664.857123973256
IC_66	ACTG2	52823.465907579885
IC_66	MYL9	37924.60992125625
IC_67	MGP	23913.332979999184
IC_67	VWF	55563.65992460824
IC_67	IGFBP7	39278.51377606585
IC_67	GPX3	148179.40749589034
IC_67	PTGDS	36091.92778651126
IC_67	RGCC	66702.0936283896
IC_67	SPARCL1	50595.903160802656
IC_67	PECAM1	30482.220721239813
IC_67	CAV1	47470.14379281398
IC_68	EGFR	38655.88118554563
IC_68	KRT6A	33044.04635792901
IC_68	KRT5	26653.864197574236
IC_68	SERPINA1	34450.23036412854
IC_68	KRT17	25396.75992375271
IC_68	S100A2	217983.27376448468
IC_69	SLPI	23961.10157621854
IC_69	LTF	35465.72515050248
IC_69	SCGB3A1	225910.89701482517
IC_69	PIGR	38765.95886081912
IC_69	LAMP3	38797.08249921627
IC_70	COL1A1	36262.26382329032
IC_70	FN1	46482.960957970165
IC_70	IGFBP5	26937.13571858839
IC_70	THBS1	25139.915538507597
IC_70	TAGLN	130168.10106146146
IC_70	TIMP1	33475.28866835077
IC_70	IGFBP3	24290.19490843585
IC_70	IGFBP7	53446.317255207345
IC_70	MYH11	24030.036160300933
IC_70	ACTA2	103915.85713283246
IC_70	COL4A1	32548.744947788025
IC_70	BGN	40867.74457492779
IC_70	CALD1	55496.6944144405
IC_70	COL4A2	29930.343773982822
IC_70	ACTG2	24230.809589815348
IC_70	MYL9	33510.12298852023
IC_70	TPM2	40052.37343579497
IC_70	TPM1	29240.586497881344
IC_71	SPP1	113176.57616463886
IC_71	FN1	42417.318101779376
IC_71	TIMP1	63176.84317826894
IC_71	DCN	26846.32360182178
IC_71	VEGFA	26308.90654042744
IC_71	MT2A	135905.54484480698
IC_71	MMP2	23302.903851405026
IC_71	VIM	42523.33986028892
IC_71	MT1X	47965.279827785525
IC_71	SOD2	29821.628294799164
IC_72	SLPI	47174.24904998645
IC_72	CXCL10	52479.72048546311
IC_72	LAMP3	33201.1445798096
IC_72	IDO1	36273.86276103513
IC_72	IFI27	64170.65319767405
IC_72	MX1	109297.44314366217
IC_72	IFITM1	41329.96550772338
IC_72	HLA-B	28077.33189965291
IC_72	OASL	28570.70697287635
IC_72	HLA-A	24012.399290536312
IC_72	IFIH1	44519.457886081356
IC_72	DDX58	42966.94402202126
IC_72	OAS3	49366.00267505878
IC_72	OAS2	43481.60775907339
IC_72	STAT1	30372.460857141945
IC_73	OLFM4	-31700.165154845938
IC_73	SPP1	69924.51961062012
IC_73	C1QB	41702.092422566246
IC_73	CD68	30278.91665402178
IC_73	LYZ	26022.234339931725
IC_73	CD74	28866.899934974677
IC_73	MARCO	141613.9901805469
IC_73	HLA-DRA	26660.384709430313
IC_73	FCGR3A	51297.46469779838
IC_73	FCER1G	45347.36925480294
IC_73	TYROBP	29465.681227541165
IC_74	RGS1	27489.24265069029
IC_74	CCL5	133964.36756478983
IC_74	CXCR4	29228.035349714086
IC_74	CCL4	43142.24651824286
IC_74	PTPRC	28247.282779239133
IC_74	CCL4L2	23054.845237959486
IC_74	DUSP2	22965.807839820493
IC_74	KLRK1	48406.65451769948
IC_74	CD2	24920.586773641357
IC_74	CD8A	30665.40694974072
IC_74	NKG7	31541.89582383518
IC_74	GZMA	33080.94830836576
IC_74	GNLY	23115.785644241467
IC_75	SPP1	98441.6236157712
IC_75	MMP12	25666.348632003766
IC_75	CD68	24948.7582101674
IC_75	MMP9	189503.36371410472
IC_76	IGF2	215600.43481511058
IC_77	EGFR	-23875.866832547927
IC_77	HSPA1A	139797.4624193644
IC_77	HSPA1B	109075.81029515108
IC_77	FOS	24929.33007781824
IC_77	HSP90AA1	42320.11324396118
IC_77	JUN	20481.987634363362
IC_78	OLFM4	-22523.23922551589
IC_78	EGFR	53552.04527883935
IC_78	KRT13	40973.888579052604
IC_78	KRT6A	31280.11810591827
IC_78	KRT5	42409.23844374917
IC_78	GPNMB	34679.90802897506
IC_78	NTRK2	37426.914441747336
IC_78	MTRNR2L1	35490.8083163059
IC_78	CD9	28115.030891663973
IC_78	CXCL14	165194.0587845453
IC_79	CXCL8	23736.457660938137
IC_79	LYZ	44772.0424076593
IC_79	CD74	33053.81347290196
IC_79	HLA-DRB1	24722.874160176816
IC_79	PSAP	29729.279546807822
IC_79	RPS4Y1	-22701.48829193354
IC_79	HLA-DRA	19412.463760053437
IC_79	RGS1	-34355.82838527615
IC_79	SRGN	21404.177157159953
IC_79	IL1RN	24574.221051418008
IC_79	ITGAX	24141.95438296424
IC_79	IL1R2	28689.57081927326
IC_79	FOS	16928.20102315363
IC_79	DUSP1	18133.140267086677
IC_79	GADD45B	16564.952909333897
IC_79	CSF3R	26002.413952658786
IC_79	FGR	23646.29802113415
IC_79	HLA-B	22147.691508772372
IC_79	HLA-A	17279.840270766897
IC_79	HLA-C	21659.82973271998
IC_79	SOD2	16419.330405854005
IC_80	COL1A1	32148.522877266267
IC_80	VWF	27993.611141420006
IC_80	IGFBP3	178741.60776766916
IC_80	IGFBP7	41816.45546710668
IC_80	COL4A1	44027.79752713146
IC_80	COL4A2	37277.68320295909
IC_80	INSR	22445.25878094207
IC_81	IGFBP5	177618.244368779
IC_81	IGFBP3	27816.57739404726
IC_81	BGN	20996.221005726988
IC_81	GDF15	-22315.516332024443
IC_82	OLFM4	38606.69062738703
IC_82	LTF	48580.198939000176
IC_82	SERPINA1	27507.357823225822
IC_82	MMP7	39385.90610291303
IC_82	SERPINA3	150172.92680078687
IC_82	ITGB6	55723.697076550285
IC_82	CXCL2	20907.867674472232
IC_82	KRT7	38460.3370561529
IC_82	PTGS2	37430.28450093242
IC_82	ICAM1	21576.45479097775
IC_82	PRSS2	41540.61272869278
IC_83	SPP1	45437.29851800429
IC_83	CD68	36871.9051256759
IC_83	CD74	-34637.9378508728
IC_83	CD163	92527.95778735378
IC_83	PSAP	38185.57387395428
IC_83	HLA-DQA1	-36920.836905731834
IC_83	RGS1	35497.160911752464
IC_83	HLA-DPB1	-25755.5776052036
IC_83	SRGN	44806.51209368982
IC_83	CD14	26721.618889212114
IC_83	ITGAX	26119.285858587762
IC_83	GPR183	24929.27825352445
IC_83	FOS	21689.525025463387
IC_83	DUSP1	21591.108184958415
IC_83	RGS2	22058.877921134397
IC_83	MS4A4A	22476.195577630526
IC_83	CSF3R	21356.610032696004
IC_83	CD36	30922.402212121367
IC_83	GLUL	43516.06297506783
IC_84	CXCL8	75471.9950051319
IC_84	IL1RN	39910.464576054255
IC_84	CCL4	89127.8930092424
IC_84	CCL3	79259.28812100618
IC_84	CCL3L3	72127.98736153099
IC_84	CCL4L2	79671.68941205506
IC_84	IL1B	37040.540910419535
IC_85	SLC40A1	125915.0369713822
IC_85	COL9A2	115434.39345865593
IC_85	RPL22	19792.988818930546
IC_85	S100A10	24075.30597158606
IC_85	GNLY	22591.122598044192
IC_85	RPL37	28883.38686329811
IC_85	RPL34	25065.031040195932
IC_86	OLFM4	70922.23374263918
IC_86	CEACAM6	27468.478432149648
IC_86	MMP1	27838.337925266667
IC_86	MMP7	21332.03877936193
IC_86	COL3A1	-24581.719175657632
IC_86	MTRNR2L1	25035.99363681616
IC_86	THBS1	29578.170851830964
IC_86	SLC40A1	34584.2090764414
IC_86	SPINK1	59859.09578305737
IC_86	KRT23	20058.30676606863
IC_86	ITGB6	36355.8630175515
IC_86	C11orf96	-29480.53868559524
IC_86	LAMP3	-21035.334346891723
IC_86	ITGB4	28365.281194121442
IC_86	FOS	-21680.921179394383
IC_86	ITGA3	20836.33397145652
IC_86	RGS2	-22383.488674614182
IC_86	ATF3	-24744.09931254859
IC_86	MALAT1	21474.216785755416
IC_87	OLFM4	22925.848421619085
IC_87	AGR2	26845.019876126757
IC_87	STMN1	42593.324610737596
IC_87	VEGFA	-35052.60270327678
IC_87	EZH2	19843.54653681194
IC_87	EPOR	-21214.45601376121
IC_87	CENPF	53156.80329864944
IC_87	CHI3L1	-27003.874110075754
IC_87	H4C3	54347.61702897346
IC_87	MIF	21272.156594332948
IC_87	HSP90AB1	19700.690788802793
IC_87	GSTP1	24079.7557357047
IC_87	BIRC5	47365.17552069525
IC_87	TOP2A	58074.062977720714
IC_87	MKI67	53003.69165300528
IC_87	TUBB	27499.912186618367
IC_87	PTTG1	32197.27381273209
IC_87	HSP90AA1	22821.907263114343
IC_87	HMGB2	51353.31500463415
IC_87	TYMS	23239.26468108648
IC_87	TUBB4B	29624.284035389257
IC_87	H2AZ1	31002.11612219126
IC_87	UBE2C	19690.35883985986
IC_88	SERPINA1	27607.29597703658
IC_88	ITGB6	21316.13794725729
IC_88	C11orf96	32338.855762382136
IC_88	CXCL3	49603.83673064099
IC_88	CXCL2	118725.9047839036
IC_88	LAMP3	47539.054859034666
IC_88	PTGS2	21911.19233401202
IC_88	ICAM1	26493.7926671649
IC_88	FOS	32460.998823317226
IC_88	DUSP1	26984.466703859278
IC_88	GADD45B	22614.286758802045
IC_88	ZFP36	24230.824402546106
IC_89	LTF	66396.23142238263
IC_89	IGHM	28465.590368318986
IC_89	CLU	170045.43861010385
IC_89	MS4A1	21737.333507176165
IC_89	VCAM1	28514.775093727647
IC_90	SERPINA1	30797.669161327507
IC_90	LYZ	52356.66874224939
IC_90	PIGR	27041.211967367
IC_90	LCN2	177480.1815236097
IC_91	LTF	41915.86304206879
IC_91	SERPINA1	23569.29410105061
IC_91	DMBT1	43371.44670558755
IC_91	FGG	165515.98851074322
IC_91	LAMP3	50130.607130161494
IC_92	JCHAIN	51477.28622339377
IC_92	IGKC	23772.68751881375
IC_92	IGHD	183395.35106499627
IC_93	OLFM4	19953.404515823528
IC_93	IGKC	22272.2847152779
IC_93	COL3A1	69016.55147716327
IC_93	MGP	21929.30620762023
IC_93	THBS1	18719.766904699834
IC_93	TAGLN	36900.767869646494
IC_93	IGFBP7	26493.107979266457
IC_93	DCN	38335.85341089651
IC_93	C11orf96	22351.27437404706
IC_93	COL9A2	19053.572994769183
IC_93	BGN	25865.16328906996
IC_93	RGCC	-22460.26366990585
IC_93	MEG3	-38270.19099259381
IC_93	COL6A1	25498.035323478955
IC_94	EGFR	20845.099741934737
IC_94	KRT13	17793.82945556377
IC_94	KRT17	57952.91342858349
IC_94	KRT19	41593.12714309096
IC_94	MTRNR2L1	55014.10660774208
IC_94	LYZ	-28542.491944429257
IC_94	AGR2	-31722.252539670797
IC_94	SEC61G	37190.21406790146
IC_94	S100A6	-19809.720115333683
IC_94	CD9	25154.343659478433
IC_94	VEGFA	32222.02084129772
IC_94	SLC2A1	17958.918153034094
IC_94	G6PD	27113.311258695125
IC_94	KRT7	-26152.37106373345
IC_94	SOX2	18457.063587535307
IC_94	FABP5	-20567.9550576057
IC_94	KRT4	25587.461899164864
IC_94	LTBR	18073.27318702088
IC_94	TYK2	19116.217252099268
IC_94	ANXA1	22705.53280411188
IC_94	CEACAM1	19008.975338847555
IC_95	OLFM4	-36383.838810407055
IC_95	CEACAM6	48824.73279839495
IC_95	S100P	77547.89146623334
IC_95	SPINK1	-34475.24593673597
IC_95	AGR2	-20757.18337060079
IC_95	KRT23	117663.79929651387
IC_95	PSCA	26400.95663516836
IC_95	ITGB6	-18901.602209619443
IC_95	TACSTD2	31311.085016410325
IC_95	CLDN4	28409.379787677055
IC_95	GDF15	31770.636669353906
IC_95	ITGB8	21744.49762635546
IC_96	THBS1	-21571.31071754565
IC_96	LYZ	-39037.314643876365
IC_96	TAGLN	23156.531819898853
IC_96	C1QC	-24734.32532214519
IC_96	CD163	-24317.948475588022
IC_96	HLA-DRA	-33004.77036211472
IC_96	C11orf96	39463.77612983991
IC_96	RGS1	27373.51013949003
IC_96	LAMP3	-26973.34733454352
IC_96	FCGR3A	-18473.529096152008
IC_96	CD37	-18285.876174544777
IC_96	VIM	-25880.195290383905
IC_96	RGS5	-22507.60104381197
IC_96	DUSP5	18819.014718872888
IC_96	FOS	27543.703308667955
IC_96	DUSP1	26918.95743089547
IC_96	GADD45B	24437.851660561475
IC_96	TYK2	-23181.583548727413
IC_96	ATF3	19549.611792387812
IC_96	ZFP36	27079.041345972615
IC_97	OLFM4	-22988.127652982606
IC_97	SPP1	42154.78092085367
IC_97	CXCL10	18255.6949603894
IC_97	TIMP1	22566.99402150289
IC_97	CCL2	143540.8885498248
IC_98	CXCL8	27408.81080684117
IC_98	C1QB	-29606.132403970536
IC_98	CD68	20286.655585557102
IC_98	C1QA	53841.53397209372
IC_98	AGR2	-17811.72957695451
IC_98	HLA-DRB1	31018.207426812987
IC_98	PSAP	65791.63383211149
IC_98	RGS1	-20187.781867961232
IC_98	HLA-DPA1	30351.884567916153
IC_98	IL1RN	-29245.89429994381
IC_98	DUSP5	18877.805485115518
IC_98	CFD	16800.82684677371
IC_98	HLA-DRB5	17521.902409709608
IC_99	HBB	119273.48208939892
IC_99	HBA1	112757.33565976506
IC_100	KRT6C	-15135.704427962364
IC_100	AGR2	31045.63346182455
IC_100	S100A6	16681.59343791052
IC_100	COL6A3	16163.379482461072
IC_100	VEGFA	23023.64692933839
IC_100	ITGB6	17513.12941865442
IC_100	LAMP3	38638.0273286968
IC_100	RGCC	30830.02159936486
IC_100	RGS5	-30791.84963700282
IC_100	KRT7	24098.84229000854
IC_100	GDF15	29514.354069592104
IC_100	PTGS2	17946.53552905041
